# Modeling of Aberrant Epithelial Reprogramming in Idiopathic Pulmonary Fibrosis using Human Induced Pluripotent Stem Cell-derived Alveolar Organoids

**DOI:** 10.1101/2022.06.15.496102

**Authors:** Victoria Ptasinski, Susan J. Monkley, Karolina Öst, Markus Tammia, Catherine Overed-Sayer, Petra Hazon, Darcy E. Wagner, Lynne A. Murray

## Abstract

Repeated injury of the lung epithelium is proposed to be a main driver of idiopathic pulmonary fibrosis (IPF). However, none of the available therapies target the epithelium and there is a limited amount of human models of fibrotic epithelial damage with suitability for drug screening and discovery. We developed a model of the epithelial reprogramming seen in IPF using alveolar organoids derived from human induced pluripotent stem cells stimulated with a cocktail of pro-fibrotic and inflammatory cytokines. This fibrosis cocktail induced persistent epithelial reprogramming and expression of extracellular matrix. Deconvolution of RNA-seq data indicated that the fibrosis cocktail increased the proportion of cells with the *KRT5^-^/KRT17^+^* aberrant basaloid phenotype, recently identified in the lungs of IPF patients. Treatment with nintedanib and pirfenidone had effects on markers of extracellular matrix, pro-fibrotic mediators and epithelial reprogramming. Thus, our system recapitulates key aspects of IPF and is a promising system for drug discovery.
