## Supplementary material for "Modeling of Aberrant Epithelial Reprogramming in Idiopathic Pulmonary Fibrosis using Human Induced Pluripotent Stem Cell-derived Alveolar Organoids": List_S5

Category	Term	Count	%	PValue	Genes	List Total	Pop Hits	Pop Total	Fold Enrichment	Bonferroni	Benjamini	FDR
GOTERM_CC_DIRECT	GO:0022625~cytosolic large ribosomal subunit	34	1.4642549526270456	5.201961363861802E-15	ENSG00000198242, ENSG00000145592, ENSG00000265681, ENSG00000197756, ENSG00000177600, ENSG00000142541, ENSG00000198918, ENSG00000229117, ENSG00000169288, ENSG00000156482, ENSG00000063177, ENSG00000109475, ENSG00000167526, ENSG00000148303, ENSG00000188846, ENSG00000137818, ENSG00000241343, ENSG00000174444, ENSG00000198755, ENSG00000136942, ENSG00000071082, ENSG00000197958, ENSG00000144713, ENSG0000…	1958	68	18224	4.653728294177732	3.923972258235153E-12	3.911874945624075E-12	3.7142004137973265E-12
GOTERM_CC_DIRECT	GO:0005840~ribosome	54	2.3255813953488373	1.0264565432231974E-13	ENSG00000142937, ENSG00000110700, ENSG00000177600, ENSG00000171863, ENSG00000197728, ENSG00000142541, ENSG00000171858, ENSG00000170889, ENSG00000105193, ENSG00000109475, ENSG00000167526, ENSG00000138326, ENSG00000241343, ENSG00000115268, ENSG00000136942, ENSG00000174547, ENSG00000233927, ENSG00000144713, ENSG00000137154, ENSG00000166441, ENSG00000231500, ENSG00000108298, ENSG00000162244, ENSG0000…	1958	166	18224	3.0277268419951513	7.722711359292589E-11	3.532113295778774E-11	3.353628847321868E-11
GOTERM_CC_DIRECT	GO:0022627~cytosolic small ribosomal subunit	27	1.1627906976744187	1.4090877509755748E-13	ENSG00000149273, ENSG00000142937, ENSG00000110700, ENSG00000134419, ENSG00000112306, ENSG00000171863, ENSG00000197728, ENSG00000171858, ENSG00000170889, ENSG00000124614, ENSG00000105193, ENSG00000186468, ENSG00000140988, ENSG00000198034, ENSG00000118181, ENSG00000138326, ENSG00000083845, ENSG00000115268, ENSG00000177954, ENSG00000168028, ENSG00000233927, ENSG00000145425, ENSG00000137154, ENSG0000…	1958	48	18224	5.235444330949949	1.0594725097234914E-10	3.532113295778774E-11	3.353628847321868E-11
GOTERM_CC_DIRECT	GO:0000775~chromosome, centromeric region	28	1.2058570198105083	3.2310853599603417E-12	ENSG00000104147, ENSG00000066027, ENSG00000080986, ENSG00000138778, ENSG00000203760, ENSG00000120334, ENSG00000134690, ENSG00000170927, ENSG00000119969, ENSG00000083642, ENSG00000166451, ENSG00000159055, ENSG00000142945, ENSG00000089685, ENSG00000123485, ENSG00000146670, ENSG00000136982, ENSG00000117724, ENSG00000152455, ENSG00000115163, ENSG00000143228, ENSG00000188312, ENSG00000101945, ENSG0000…	1958	57	18224	4.572083938139526	2.429773715562078E-9	6.074440476725442E-10	5.76748736752921E-10
GOTERM_CC_DIRECT	GO:0005654~nucleoplasm	407	17.527993109388458	4.424646978409183E-12	ENSG00000163918, ENSG00000066468, ENSG00000168010, ENSG00000198901, ENSG00000135446, ENSG00000076382, ENSG00000168496, ENSG00000125885, ENSG00000177084, ENSG00000161981, ENSG00000161980, ENSG00000094804, ENSG00000182568, ENSG00000125520, ENSG00000124795, ENSG00000091651, ENSG00000112312, ENSG00000171792, ENSG00000173611, ENSG00000168028, ENSG00000169598, ENSG00000128928, ENSG00000123119, ENSG0000…	1958	2784	18224	1.3606806147488053	3.3273614974405064E-9	6.654669055527412E-10	6.318395885168313E-10
GOTERM_CC_DIRECT	GO:0000777~condensed chromosome kinetochore	32	1.3781223083548666	6.276305579441806E-10	ENSG00000100162, ENSG00000080986, ENSG00000138778, ENSG00000203760, ENSG00000198824, ENSG00000076382, ENSG00000117650, ENSG00000122952, ENSG00000151725, ENSG00000166451, ENSG00000142945, ENSG00000138092, ENSG00000184445, ENSG00000089685, ENSG00000161888, ENSG00000123485, ENSG00000152253, ENSG00000153044, ENSG00000156970, ENSG00000170584, ENSG00000137812, ENSG00000169679, ENSG00000143228, ENSG0000…	1958	87	18224	3.4234323083606304	4.719780271056351E-7	7.866302992900396E-8	7.468803639535748E-8
GOTERM_CC_DIRECT	GO:0015935~small ribosomal subunit	17	0.7321274763135228	1.2088217582574327E-9	ENSG00000149273, ENSG00000198034, ENSG00000118181, ENSG00000138326, ENSG00000083845, ENSG00000115268, ENSG00000168028, ENSG00000233927, ENSG00000197728, ENSG00000171858, ENSG00000170889, ENSG00000137154, ENSG00000231500, ENSG00000105193, ENSG00000140988, ENSG00000186468, ENSG00000243927	1958	27	18224	5.860250444520107	9.090335127970306E-7	1.2986199460136992E-7	1.2329981934225815E-7
GOTERM_CC_DIRECT	GO:0000922~spindle pole	34	1.4642549526270456	1.974490340671259E-8	ENSG00000040275, ENSG00000134057, ENSG00000198901, ENSG00000116127, ENSG00000076382, ENSG00000117399, ENSG00000163781, ENSG00000013810, ENSG00000100629, ENSG00000117650, ENSG00000166851, ENSG00000126216, ENSG00000184445, ENSG00000169607, ENSG00000013573, ENSG00000149636, ENSG00000094804, ENSG00000127423, ENSG00000075702, ENSG00000154099, ENSG00000136861, ENSG00000134222, ENSG00000131351, ENSG0000…	1958	109	18224	2.9032433394870254	1.4848057254046587E-5	1.8123823287441753E-6	1.7207991791533792E-6
GOTERM_CC_DIRECT	GO:0005813~centrosome	85	3.6606373815676143	2.299064843032144E-8	ENSG00000156787, ENSG00000068885, ENSG00000114107, ENSG00000111554, ENSG00000116127, ENSG00000177602, ENSG00000117650, ENSG00000101639, ENSG00000166037, ENSG00000151849, ENSG00000170927, ENSG00000126216, ENSG00000184588, ENSG00000088970, ENSG00000013573, ENSG00000183137, ENSG00000213186, ENSG00000143476, ENSG00000127423, ENSG00000075702, ENSG00000163808, ENSG00000112118, ENSG00000139618, ENSG0000…	1958	426	18224	1.8571216197422875	1.728881833096274E-5	1.8123823287441753E-6	1.7207991791533792E-6
GOTERM_CC_DIRECT	GO:0005829~cytosol	448	19.293712316968133	2.410082883968318E-8	ENSG00000198901, ENSG00000167280, ENSG00000135446, ENSG00000168497, ENSG00000126858, ENSG00000161980, ENSG00000089220, ENSG00000094804, ENSG00000163808, ENSG00000156136, ENSG00000114737, ENSG00000171791, ENSG00000092621, ENSG00000111344, ENSG00000112312, ENSG00000113645, ENSG00000099256, ENSG00000099250, ENSG00000135697, ENSG00000168028, ENSG00000169598, ENSG00000128805, ENSG00000160783, ENSG0000…	1958	3315	18224	1.2578402870537702	1.8123659306756856E-5	1.8123823287441753E-6	1.7207991791533792E-6
GOTERM_CC_DIRECT	GO:0000776~kinetochore	25	1.0766580534022396	2.5186216528894906E-6	ENSG00000102384, ENSG00000080986, ENSG00000138778, ENSG00000165480, ENSG00000203760, ENSG00000112742, ENSG00000114166, ENSG00000076382, ENSG00000178999, ENSG00000117650, ENSG00000121621, ENSG00000166851, ENSG00000122952, ENSG00000142945, ENSG00000153044, ENSG00000156970, ENSG00000117724, ENSG00000172167, ENSG00000169679, ENSG00000166582, ENSG00000164109, ENSG00000128944, ENSG00000129810, ENSG0000…	1958	81	18224	2.8726717865294646	0.0018922133708570987	1.721821348157179E-4	1.6348144183300875E-4
GOTERM_CC_DIRECT	GO:0000785~chromatin	26	1.119724375538329	4.568485828305991E-6	ENSG00000069275, ENSG00000104147, ENSG00000073111, ENSG00000137309, ENSG00000171320, ENSG00000135446, ENSG00000166851, ENSG00000083642, ENSG00000159055, ENSG00000149554, ENSG00000185513, ENSG00000105011, ENSG00000198157, ENSG00000198830, ENSG00000136982, ENSG00000117724, ENSG00000172167, ENSG00000152455, ENSG00000134323, ENSG00000051180, ENSG00000185480, ENSG00000120802, ENSG00000101868, ENSG0000…	1958	89	18224	2.7190322617667646	0.0034296145809902256	2.7905718982788327E-4	2.6495589566104873E-4
GOTERM_CC_DIRECT	GO:0042555~MCM complex	8	0.34453057708871665	4.824126951811812E-6	ENSG00000112118, ENSG00000073111, ENSG00000160949, ENSG00000146263, ENSG00000076003, ENSG00000166508, ENSG00000104738, ENSG00000100297	1958	9	18224	8.273294745204858	0.0036211798750616087	2.7905718982788327E-4	2.6495589566104873E-4
GOTERM_CC_DIRECT	GO:0005814~centriole	30	1.2919896640826873	5.943189259630865E-6	ENSG00000051825, ENSG00000131747, ENSG00000154429, ENSG00000044459, ENSG00000135541, ENSG00000173588, ENSG00000111554, ENSG00000116127, ENSG00000204536, ENSG00000100629, ENSG00000101639, ENSG00000151849, ENSG00000126216, ENSG00000087586, ENSG00000089685, ENSG00000075702, ENSG00000133739, ENSG00000153140, ENSG00000119333, ENSG00000156876, ENSG00000151466, ENSG00000162063, ENSG00000166004, ENSG0000…	1958	113	18224	2.471006173899681	0.004459319182530952	3.192341659458865E-4	3.0310265224117413E-4
GOTERM_CC_DIRECT	GO:0005819~spindle	30	1.2919896640826873	2.444850081749216E-5	ENSG00000137807, ENSG00000129422, ENSG00000112029, ENSG00000137804, ENSG00000171241, ENSG00000154429, ENSG00000112984, ENSG00000112742, ENSG00000198901, ENSG00000198824, ENSG00000249115, ENSG00000178999, ENSG00000177602, ENSG00000100749, ENSG00000204899, ENSG00000117399, ENSG00000166851, ENSG00000126216, ENSG00000087586, ENSG00000089685, ENSG00000163808, ENSG00000213397, ENSG00000237649, ENSG0000…	1958	121	18224	2.3076338648815202	0.018217515162068598	0.0012256848409836069	0.0011637486389126268
GOTERM_CC_DIRECT	GO:0000940~condensed chromosome outer kinetochore	7	0.3014642549526271	3.5182470614065516E-5	ENSG00000156970, ENSG00000182628, ENSG00000040275, ENSG00000154839, ENSG00000138778, ENSG00000117724, ENSG00000165480	1958	8	18224	8.144024514811033	0.026110745284115833	0.0015563069353986627	0.0014776637657907517
GOTERM_CC_DIRECT	GO:0031390~Ctf18 RFC-like complex	7	0.3014642549526271	3.5182470614065516E-5	ENSG00000163918, ENSG00000133119, ENSG00000049541, ENSG00000136982, ENSG00000111445, ENSG00000013573, ENSG00000127586	1958	8	18224	8.144024514811033	0.026110745284115833	0.0015563069353986627	0.0014776637657907517
GOTERM_CC_DIRECT	GO:0072686~mitotic spindle	15	0.6459948320413437	5.502470173348766E-5	ENSG00000149273, ENSG00000137807, ENSG00000135476, ENSG00000154429, ENSG00000114346, ENSG00000170312, ENSG00000076382, ENSG00000170927, ENSG00000087586, ENSG00000164109, ENSG00000128944, ENSG00000084693, ENSG00000161800, ENSG00000079616, ENSG00000108773	1958	41	18224	3.405167044520292	0.04053526158426135	0.002298809761310151	0.0021826465020950104
GOTERM_CC_DIRECT	GO:0051233~spindle midzone	10	0.4306632213608958	6.304703127905864E-5	ENSG00000166851, ENSG00000138182, ENSG00000134690, ENSG00000166582, ENSG00000156970, ENSG00000118193, ENSG00000087586, ENSG00000161800, ENSG00000178999, ENSG00000094804	1958	19	18224	4.89866136229235	0.04630642768779325	0.002495335132729058	0.002369241070170941
GOTERM_CC_DIRECT	GO:0005874~microtubule	57	2.454780361757106	7.298896513843552E-5	ENSG00000129682, ENSG00000118193, ENSG00000111554, ENSG00000004139, ENSG00000117650, ENSG00000166037, ENSG00000151849, ENSG00000126216, ENSG00000142945, ENSG00000183137, ENSG00000090889, ENSG00000163808, ENSG00000183914, ENSG00000069424, ENSG00000237649, ENSG00000136861, ENSG00000066629, ENSG00000187240, ENSG00000138160, ENSG00000088325, ENSG00000079616, ENSG00000166963, ENSG00000186638, ENSG0000…	1958	311	18224	1.705868249312738	0.05341045369083297	0.0027443850892051756	0.0026057060554421484
GOTERM_CC_DIRECT	GO:0005871~kinesin complex	17	0.7321274763135228	9.049551383624059E-5	ENSG00000137807, ENSG00000118193, ENSG00000237649, ENSG00000136883, ENSG00000138778, ENSG00000112984, ENSG00000168280, ENSG00000066735, ENSG00000186185, ENSG00000121621, ENSG00000138182, ENSG00000138160, ENSG00000166813, ENSG00000142945, ENSG00000079616, ENSG00000090889, ENSG00000186638	1958	53	18224	2.98541060381213	0.06579156871838054	0.0032406012573739486	0.00307684747043218
GOTERM_CC_DIRECT	GO:0005876~spindle microtubule	15	0.6459948320413437	1.3168643821586865E-4	ENSG00000182628, ENSG00000137804, ENSG00000134222, ENSG00000165480, ENSG00000170312, ENSG00000198901, ENSG00000077274, ENSG00000076382, ENSG00000178999, ENSG00000166851, ENSG00000138160, ENSG00000154839, ENSG00000087586, ENSG00000089685, ENSG00000090889	1958	44	18224	3.1729965642120903	0.09428874103303952	0.004460883788518297	0.004235466788566575
GOTERM_CC_DIRECT	GO:0005634~nucleus	653	28.122308354866494	1.4166900231574775E-4	ENSG00000070961, ENSG00000186918, ENSG00000066468, ENSG00000169583, ENSG00000168491, ENSG00000137504, ENSG00000198901, ENSG00000135446, ENSG00000076382, ENSG00000112320, ENSG00000127946, ENSG00000168496, ENSG00000125885, ENSG00000177084, ENSG00000161981, ENSG00000090447, ENSG00000089220, ENSG00000094804, ENSG00000182568, ENSG00000125520, ENSG00000124795, ENSG00000213015, ENSG00000156136, ENSG0000…	1958	5415	18224	1.1223950419568085	0.10106328045371515	0.004460883788518297	0.004235466788566575
GOTERM_CC_DIRECT	GO:0000793~condensed chromosome	11	0.4737295434969853	1.423686315484563E-4	ENSG00000051180, ENSG00000136824, ENSG00000131747, ENSG00000010292, ENSG00000148773, ENSG00000198824, ENSG00000123374, ENSG00000164104, ENSG00000185513, ENSG00000144554, ENSG00000153147	1958	25	18224	4.095280898876404	0.10153617285343863	0.004460883788518297	0.004235466788566575
GOTERM_CC_DIRECT	GO:0031012~extracellular matrix	53	2.2825150732127475	2.44216389144932E-4	ENSG00000091583, ENSG00000110700, ENSG00000112769, ENSG00000066468, ENSG00000073670, ENSG00000171863, ENSG00000196569, ENSG00000183090, ENSG00000113296, ENSG00000105193, ENSG00000122176, ENSG00000156140, ENSG00000130203, ENSG00000133110, ENSG00000139219, ENSG00000179954, ENSG00000132386, ENSG00000197958, ENSG00000231500, ENSG00000115380, ENSG00000125810, ENSG00000142534, ENSG00000149273, ENSG0000…	1958	296	18224	1.666537835077161	0.1677922364647546	0.00716308261872074	0.006801118337455596
GOTERM_CC_DIRECT	GO:0031298~replication fork protection complex	6	0.2583979328165375	2.4765977139194046E-4	ENSG00000184428, ENSG00000075131, ENSG00000131153, ENSG00000093009, ENSG00000147536, ENSG00000065328	1958	7	18224	7.977819932876112	0.16994491588614802	0.00716308261872074	0.006801118337455596
GOTERM_CC_DIRECT	GO:0005578~proteinaceous extracellular matrix	49	2.1102497846683894	2.6255071891396066E-4	ENSG00000173083, ENSG00000060718, ENSG00000133661, ENSG00000138316, ENSG00000112562, ENSG00000075290, ENSG00000188064, ENSG00000164690, ENSG00000112280, ENSG00000122176, ENSG00000156140, ENSG00000122852, ENSG00000179399, ENSG00000133110, ENSG00000198732, ENSG00000069702, ENSG00000174348, ENSG00000168743, ENSG00000160180, ENSG00000187122, ENSG00000115380, ENSG00000144152, ENSG00000185303, ENSG0000…	1958	268	18224	1.7017364657814098	0.1791903632245898	0.00731252372678883	0.0069430079001691816
GOTERM_CC_DIRECT	GO:0005730~nucleolus	125	5.383290267011198	3.0619118455854253E-4	ENSG00000130675, ENSG00000130038, ENSG00000129682, ENSG00000136938, ENSG00000110700, ENSG00000168491, ENSG00000005189, ENSG00000154920, ENSG00000135446, ENSG00000100749, ENSG00000142541, ENSG00000168496, ENSG00000161980, ENSG00000187735, ENSG00000143476, ENSG00000072736, ENSG00000136824, ENSG00000153140, ENSG00000186193, ENSG00000174669, ENSG00000136942, ENSG00000153147, ENSG00000169598, ENSG0000…	1958	857	18224	1.3575636797484631	0.20569759627455075	0.00822342038528657	0.007807875206242834
GOTERM_CC_DIRECT	GO:0005737~cytoplasm	627	27.002583979328165	3.364924729328667E-4	ENSG00000066583, ENSG00000186918, ENSG00000068885, ENSG00000066468, ENSG00000169583, ENSG00000168491, ENSG00000198901, ENSG00000167280, ENSG00000076382, ENSG00000248487, ENSG00000013810, ENSG00000099260, ENSG00000168497, ENSG00000127946, ENSG00000161981, ENSG00000091536, ENSG00000094804, ENSG00000125520, ENSG00000263513, ENSG00000114737, ENSG00000185818, ENSG00000067445, ENSG00000171791, ENSG0000…	1958	5222	18224	1.1175364383184367	0.22359805506307262	0.008725597918810888	0.008284676747381614
GOTERM_CC_DIRECT	GO:0005604~basement membrane	20	0.8613264427217916	5.594150890440022E-4	ENSG00000105894, ENSG00000101680, ENSG00000077942, ENSG00000112769, ENSG00000090530, ENSG00000198732, ENSG00000139219, ENSG00000196569, ENSG00000154734, ENSG00000132386, ENSG00000183090, ENSG00000112562, ENSG00000168028, ENSG00000113140, ENSG00000168743, ENSG00000113296, ENSG00000101439, ENSG00000087303, ENSG00000102678, ENSG00000164946	1958	79	18224	2.356318123634295	0.3434772013512497	0.014022671565369654	0.013314079119247252
GOTERM_CC_DIRECT	GO:0042599~lamellar body	6	0.2583979328165375	6.017886060373058E-4	ENSG00000229415, ENSG00000168484, ENSG00000133661, ENSG00000185303, ENSG00000122852, ENSG00000168878	1958	8	18224	6.980592441266598	0.3640792018556853	0.014246267277629832	0.01352637611200492
GOTERM_CC_DIRECT	GO:0000796~condensin complex	5	0.2153316106804479	6.062241394736099E-4	ENSG00000136824, ENSG00000109805, ENSG00000010292, ENSG00000113810, ENSG00000121152	1958	5	18224	9.307456588355464	0.3661980731999088	0.014246267277629832	0.01352637611200492
GOTERM_CC_DIRECT	GO:0030496~midbody	27	1.1627906976744187	0.0011351400092775021	ENSG00000137807, ENSG00000118193, ENSG00000171241, ENSG00000138778, ENSG00000114346, ENSG00000112984, ENSG00000170312, ENSG00000198901, ENSG00000076382, ENSG00000178999, ENSG00000117650, ENSG00000166851, ENSG00000134690, ENSG00000087586, ENSG00000089685, ENSG00000084693, ENSG00000013573, ENSG00000161800, ENSG00000090889, ENSG00000066279, ENSG00000134222, ENSG00000117724, ENSG00000188175, ENSG0000…	1958	129	18224	1.9480723091906786	0.5743382005585459	0.02586743293868732	0.024560302018913228
GOTERM_CC_DIRECT	GO:0000784~nuclear chromosome, telomeric region	27	1.1627906976744187	0.0012768905510027763	ENSG00000095002, ENSG00000197153, ENSG00000073111, ENSG00000076003, ENSG00000020922, ENSG00000170312, ENSG00000198924, ENSG00000274267, ENSG00000062822, ENSG00000143799, ENSG00000085840, ENSG00000168496, ENSG00000126215, ENSG00000132646, ENSG00000112118, ENSG00000139618, ENSG00000104738, ENSG00000138346, ENSG00000152457, ENSG00000131652, ENSG00000051180, ENSG00000140451, ENSG00000164362, ENSG0000…	1958	130	18224	1.9330871375815197	0.6174267977990439	0.02824181453982611	0.0268147015710583
GOTERM_CC_DIRECT	GO:0000790~nuclear chromatin	36	1.550387596899225	0.0013397352088395705	ENSG00000069275, ENSG00000108604, ENSG00000080503, ENSG00000075131, ENSG00000113356, ENSG00000154920, ENSG00000025434, ENSG00000159259, ENSG00000169083, ENSG00000204371, ENSG00000123607, ENSG00000100307, ENSG00000184260, ENSG00000188486, ENSG00000116062, ENSG00000082014, ENSG00000276043, ENSG00000101412, ENSG00000013573, ENSG00000105011, ENSG00000124575, ENSG00000146670, ENSG00000111602, ENSG0000…	1958	193	18224	1.7361058921284807	0.6351089120949672	0.02878516791563877	0.027330598260327237
GOTERM_CC_DIRECT	GO:0005694~chromosome	23	0.9905254091300603	0.0015663169581210112	ENSG00000160957, ENSG00000105202, ENSG00000184428, ENSG00000137804, ENSG00000146670, ENSG00000176635, ENSG00000025770, ENSG00000113810, ENSG00000138778, ENSG00000171792, ENSG00000177602, ENSG00000204371, ENSG00000163781, ENSG00000100206, ENSG00000137033, ENSG00000184661, ENSG00000051341, ENSG00000083642, ENSG00000090889, ENSG00000012048, ENSG00000140398, ENSG00000109685, ENSG00000143476	1958	105	18224	2.03877620506834	0.6923503907892223	0.032718620902972236	0.03106528633606672
GOTERM_CC_DIRECT	GO:0005663~DNA replication factor C complex	5	0.2153316106804479	0.001663320289413526	ENSG00000163918, ENSG00000133119, ENSG00000132646, ENSG00000049541, ENSG00000111445	1958	6	18224	7.756213823629555	0.7140271112186454	0.0338058610172695	0.03209758612543939
GOTERM_CC_DIRECT	GO:0097431~mitotic spindle pole	6	0.2583979328165375	0.002250421632764388	ENSG00000066629, ENSG00000138182, ENSG00000121957, ENSG00000066279, ENSG00000101447, ENSG00000136861	1958	10	18224	5.584473953013278	0.8162582689507463	0.044534659679968946	0.042284238047204555
GOTERM_CC_DIRECT	GO:0043240~Fanconi anaemia nuclear complex	7	0.3014642549526271	0.003229789008357272	ENSG00000181544, ENSG00000221829, ENSG00000187790, ENSG00000115392, ENSG00000187741, ENSG00000112039, ENSG00000158169	1958	15	18224	4.34347974123255	0.9122033608983963	0.062276957289350475	0.059129983383771595
GOTERM_CC_DIRECT	GO:0000779~condensed chromosome, centromeric region	5	0.2153316106804479	0.0035508676466820916	ENSG00000010292, ENSG00000138778, ENSG00000151503, ENSG00000129810, ENSG00000178999	1958	7	18224	6.64818327739676	0.9310934871703331	0.06675631175762332	0.06338298749327534
GOTERM_CC_DIRECT	GO:0031262~Ndc80 complex	4	0.17226528854435832	0.004548749165904659	ENSG00000152253, ENSG00000143228, ENSG00000080986, ENSG00000161888	1958	4	18224	9.307456588355466	0.9675632391981838	0.08144427078000724	0.0773287358203792
GOTERM_CC_DIRECT	GO:0000942~condensed nuclear chromosome outer kinetochore	4	0.17226528854435832	0.004548749165904659	ENSG00000169679, ENSG00000166851, ENSG00000080986, ENSG00000134057	1958	4	18224	9.307456588355466	0.9675632391981838	0.08144427078000724	0.0773287358203792
GOTERM_CC_DIRECT	GO:0005739~mitochondrion	173	7.450473729543497	0.00507869652666668	ENSG00000111913, ENSG00000106049, ENSG00000133943, ENSG00000130159, ENSG00000077514, ENSG00000215845, ENSG00000214756, ENSG00000186081, ENSG00000152620, ENSG00000004139, ENSG00000083123, ENSG00000164211, ENSG00000060762, ENSG00000126858, ENSG00000168496, ENSG00000124279, ENSG00000140009, ENSG00000126215, ENSG00000167969, ENSG00000102125, ENSG00000175061, ENSG00000147437, ENSG00000198176, ENSG0000…	1958	1331	18224	1.2097595715894032	0.9782667292307272	0.08881813460589169	0.08432998418697696
GOTERM_CC_DIRECT	GO:0005720~nuclear heterochromatin	8	0.34453057708871665	0.006482916889693181	ENSG00000164032, ENSG00000276043, ENSG00000184357, ENSG00000054598, ENSG00000178409, ENSG00000154920, ENSG00000182568, ENSG00000164985	1958	22	18224	3.3845296684928963	0.9924862810822721	0.10585213235603103	0.10050322141250818
GOTERM_CC_DIRECT	GO:0043596~nuclear replication fork	5	0.2153316106804479	0.006499946687234057	ENSG00000132646, ENSG00000160949, ENSG00000146263, ENSG00000121988, ENSG00000153147	1958	8	18224	5.817160367722165	0.9925825119969343	0.10585213235603103	0.10050322141250818
GOTERM_CC_DIRECT	GO:0005759~mitochondrial matrix	51	2.1963824289405682	0.006511132024183819	ENSG00000106049, ENSG00000128311, ENSG00000120832, ENSG00000083123, ENSG00000005187, ENSG00000161267, ENSG00000186687, ENSG00000139160, ENSG00000167969, ENSG00000105552, ENSG00000140905, ENSG00000197444, ENSG00000172840, ENSG00000137513, ENSG00000159445, ENSG00000174740, ENSG00000181192, ENSG00000196636, ENSG00000051180, ENSG00000204228, ENSG00000165672, ENSG00000166123, ENSG00000166321, ENSG0000…	1958	327	18224	1.4516216697435127	0.9926450467076231	0.10585213235603103	0.10050322141250818
GOTERM_CC_DIRECT	GO:0005657~replication fork	7	0.3014642549526271	0.006615758272251939	ENSG00000140451, ENSG00000132646, ENSG00000188486, ENSG00000196584, ENSG00000276043, ENSG00000126215, ENSG00000149554	1958	17	18224	3.8324821246169565	0.993205080176006	0.10585213235603103	0.10050322141250818
GOTERM_CC_DIRECT	GO:0000794~condensed nuclear chromosome	9	0.3875968992248062	0.0075625675108281125	ENSG00000051180, ENSG00000163781, ENSG00000117650, ENSG00000101945, ENSG00000100206, ENSG00000188486, ENSG00000149554, ENSG00000155657, ENSG00000012048	1958	28	18224	2.991682474828542	0.9966828992918447	0.11848022433630709	0.11249319172356817
GOTERM_CC_DIRECT	GO:0016529~sarcoplasmic reticulum	10	0.4306632213608958	0.008101548601447617	ENSG00000145349, ENSG00000213366, ENSG00000113296, ENSG00000196296, ENSG00000151150, ENSG00000162004, ENSG00000150995, ENSG00000054654, ENSG00000074370, ENSG00000196218	1958	34	18224	2.7374872318692542	0.9977953300155008	0.1243339703732369	0.118051136763951
GOTERM_CC_DIRECT	GO:0032809~neuronal cell body membrane	7	0.3014642549526271	0.009035399961363983	ENSG00000181754, ENSG00000050438, ENSG00000070961, ENSG00000184408, ENSG00000169836, ENSG00000175538, ENSG00000126500	1958	18	18224	3.6195664510271253	0.9989142703092111	0.13589241541891428	0.12902551144827767
GOTERM_CC_DIRECT	GO:0000228~nuclear chromosome	13	0.5598621877691645	0.00922543725884703	ENSG00000164808, ENSG00000136824, ENSG00000197153, ENSG00000197299, ENSG00000131747, ENSG00000010292, ENSG00000051180, ENSG00000274267, ENSG00000123737, ENSG00000116062, ENSG00000089685, ENSG00000273983, ENSG00000197061	1958	53	18224	2.282961049973982	0.9990600913550537	0.13602997683633267	0.12915612162385842
GOTERM_CC_DIRECT	GO:0032133~chromosome passenger complex	4	0.17226528854435832	0.010462536705664981	ENSG00000134690, ENSG00000087586, ENSG00000089685, ENSG00000178999	1958	5	18224	7.445965270684372	0.9996326794562853	0.15130437697423205	0.1436586770739384
GOTERM_CC_DIRECT	GO:0015934~large ribosomal subunit	6	0.2583979328165375	0.01239025675500403	ENSG00000142541, ENSG00000169288, ENSG00000166441, ENSG00000161970, ENSG00000198755, ENSG00000265681	1958	14	18224	3.988909966438056	0.9999152391925392	0.17254579777338946	0.16382672820505328
GOTERM_CC_DIRECT	GO:0000800~lateral element	6	0.2583979328165375	0.01239025675500403	ENSG00000051180, ENSG00000196074, ENSG00000139618, ENSG00000197299, ENSG00000012048, ENSG00000149503	1958	14	18224	3.988909966438056	0.9999152391925392	0.17254579777338946	0.16382672820505328
GOTERM_CC_DIRECT	GO:0045334~clathrin-coated endocytic vesicle	6	0.2583979328165375	0.01697049062794096	ENSG00000229415, ENSG00000168484, ENSG00000133661, ENSG00000185303, ENSG00000122852, ENSG00000168878	1958	15	18224	3.7229826353421855	0.999997429311929	0.23203289004021094	0.22030782378817904
GOTERM_CC_DIRECT	GO:0005658~alpha DNA polymerase:primase complex	4	0.17226528854435832	0.019261753123402392	ENSG00000198056, ENSG00000112118, ENSG00000101868, ENSG00000014138	1958	6	18224	6.204971058903643	0.9999995554297215	0.25865782765711787	0.2455873523233805
GOTERM_CC_DIRECT	GO:0016323~basolateral plasma membrane	29	1.2489233419465977	0.028557063915063446	ENSG00000104267, ENSG00000070961, ENSG00000196581, ENSG00000197594, ENSG00000151150, ENSG00000249437, ENSG00000198648, ENSG00000171885, ENSG00000240583, ENSG00000139540, ENSG00000124839, ENSG00000111052, ENSG00000080493, ENSG00000157890, ENSG00000182985, ENSG00000150594, ENSG00000144290, ENSG00000053918, ENSG00000082458, ENSG00000110195, ENSG00000150672, ENSG00000174669, ENSG00000173930, ENSG0000…	1958	180	18224	1.4995346725683805	0.9999999996550107	0.3767528432303107	0.35771480062026845
GOTERM_CC_DIRECT	GO:0097486~multivesicular body lumen	4	0.17226528854435832	0.03104491722874587	ENSG00000131400, ENSG00000168484, ENSG00000103811, ENSG00000168878	1958	7	18224	5.318546621917409	0.9999999999498419	0.3991938497934152	0.37902182014959906
GOTERM_CC_DIRECT	GO:0097149~centralspindlin complex	3	0.12919896640826875	0.03210609161498913	ENSG00000137807, ENSG00000114346, ENSG00000161800	1958	3	18224	9.307456588355464	0.9999999999779975	0.3991938497934152	0.37902182014959906
GOTERM_CC_DIRECT	GO:0000811~GINS complex	3	0.12919896640826875	0.03210609161498913	ENSG00000131153, ENSG00000101003, ENSG00000147536	1958	3	18224	9.307456588355464	0.9999999999779975	0.3991938497934152	0.37902182014959906
GOTERM_CC_DIRECT	GO:0010369~chromocenter	5	0.2153316106804479	0.03238141600717863	ENSG00000104147, ENSG00000134690, ENSG00000171320, ENSG00000149503, ENSG00000178999	1958	12	18224	3.8781069118147773	0.9999999999822352	0.3991938497934152	0.37902182014959906
GOTERM_CC_DIRECT	GO:0000795~synaptonemal complex	7	0.3014642549526271	0.03752829514264479	ENSG00000196074, ENSG00000166851, ENSG00000100814, ENSG00000204410, ENSG00000176635, ENSG00000120498, ENSG00000064933	1958	24	18224	2.7146748382703443	0.999999999999678	0.45518190237530454	0.43218068922336095
GOTERM_CC_DIRECT	GO:0005615~extracellular space	165	7.10594315245478	0.045190102074090764	ENSG00000131400, ENSG00000111879, ENSG00000104267, ENSG00000115718, ENSG00000147274, ENSG00000115318, ENSG00000133661, ENSG00000183090, ENSG00000196604, ENSG00000075290, ENSG00000101439, ENSG00000164690, ENSG00000010704, ENSG00000261857, ENSG00000156140, ENSG00000182685, ENSG00000278588, ENSG00000147437, ENSG00000130203, ENSG00000135218, ENSG00000179399, ENSG00000164619, ENSG00000110013, ENSG0000…	1958	1347	18224	1.140111608818598	0.9999999999999992	0.5394120120589881	0.5121544901730287
GOTERM_CC_DIRECT	GO:0070062~extracellular exosome	329	14.16881998277347	0.047959388067247234	ENSG00000149294, ENSG00000104267, ENSG00000131400, ENSG00000066583, ENSG00000070961, ENSG00000110700, ENSG00000169583, ENSG00000005189, ENSG00000132970, ENSG00000119640, ENSG00000248487, ENSG00000196604, ENSG00000174804, ENSG00000101439, ENSG00000138030, ENSG00000121966, ENSG00000156140, ENSG00000102886, ENSG00000091536, ENSG00000167969, ENSG00000278588, ENSG00000089220, ENSG00000147676, ENSG0000…	1958	2811	18224	1.089346573308057	0.9999999999999999	0.563522809790155	0.535046923125227
GOTERM_CC_DIRECT	GO:0016020~membrane	260	11.19724375538329	0.05181974770262289	ENSG00000149294, ENSG00000151012, ENSG00000070961, ENSG00000110700, ENSG00000066468, ENSG00000142541, ENSG00000099260, ENSG00000126858, ENSG00000127946, ENSG00000168496, ENSG00000184985, ENSG00000160654, ENSG00000165304, ENSG00000163808, ENSG00000130203, ENSG00000135218, ENSG00000068650, ENSG00000091651, ENSG00000131779, ENSG00000171791, ENSG00000133835, ENSG00000135454, ENSG00000188092, ENSG0000…	1958	2200	18224	1.0999721422601911	1.0	0.5995146195749602	0.5692199978411191
GOTERM_CC_DIRECT	GO:0000781~chromosome, telomeric region	10	0.4306632213608958	0.05320123854410846	ENSG00000100726, ENSG00000100206, ENSG00000197299, ENSG00000188486, ENSG00000164362, ENSG00000149554, ENSG00000020922, ENSG00000183765, ENSG00000123374, ENSG00000107672	1958	46	18224	2.023360127903362	1.0	0.6061716876540842	0.5755406715226279
GOTERM_CC_DIRECT	GO:0042627~chylomicron	5	0.2153316106804479	0.055096892100619584	ENSG00000130203, ENSG00000091583, ENSG00000130208, ENSG00000175445, ENSG00000184730	1958	14	18224	3.32409163869838	1.0	0.6180721637640366	0.5868397937865987
GOTERM_CC_DIRECT	GO:0034361~very-low-density lipoprotein particle	6	0.2583979328165375	0.05588950417015225	ENSG00000130203, ENSG00000091583, ENSG00000204444, ENSG00000130208, ENSG00000175445, ENSG00000184730	1958	20	18224	2.792236976506639	1.0	0.6180721637640366	0.5868397937865987
GOTERM_CC_DIRECT	GO:0005778~peroxisomal membrane	11	0.4737295434969853	0.05934480138177408	ENSG00000176894, ENSG00000140284, ENSG00000101417, ENSG00000131779, ENSG00000133835, ENSG00000178035, ENSG00000124587, ENSG00000123983, ENSG00000121691, ENSG00000156968, ENSG00000115425	1958	54	18224	1.8959633791094463	1.0	0.6467723281028132	0.6140896838635752
GOTERM_CC_DIRECT	GO:1990023~mitotic spindle midzone	4	0.17226528854435832	0.06330155747793237	ENSG00000066629, ENSG00000121621, ENSG00000138182, ENSG00000138778	1958	9	18224	4.136647372602429	1.0	0.6800395889057876	0.6456758862749101
GOTERM_CC_DIRECT	GO:0000307~cyclin-dependent protein kinase holoenzyme complex	5	0.2153316106804479	0.0689610380909505	ENSG00000123975, ENSG00000105173, ENSG00000123374, ENSG00000135446, ENSG00000173207	1958	15	18224	3.1024855294518217	1.0	0.7304042344280954	0.6934955098160374
GOTERM_CC_DIRECT	GO:0005912~adherens junction	10	0.4306632213608958	0.08261130039241722	ENSG00000150054, ENSG00000198719, ENSG00000196581, ENSG00000169862, ENSG00000183230, ENSG00000153283, ENSG00000145242, ENSG00000135541, ENSG00000149564, ENSG00000111199	1958	50	18224	1.861491317671093	1.0	0.8407391391603746	0.7982549805325898
GOTERM_CC_DIRECT	GO:0000780~condensed nuclear chromosome, centromeric region	4	0.17226528854435832	0.0834219285014561	ENSG00000115163, ENSG00000087586, ENSG00000129810, ENSG00000178999	1958	10	18224	3.722982635342186	1.0	0.8407391391603746	0.7982549805325898
GOTERM_CC_DIRECT	GO:0031616~spindle pole centrosome	4	0.17226528854435832	0.0834219285014561	ENSG00000181163, ENSG00000126787, ENSG00000087586, ENSG00000178999	1958	10	18224	3.722982635342186	1.0	0.8407391391603746	0.7982549805325898
GOTERM_CC_DIRECT	GO:0005637~nuclear inner membrane	9	0.3875968992248062	0.08437016511183854	ENSG00000198780, ENSG00000189362, ENSG00000120802, ENSG00000166881, ENSG00000177990, ENSG00000170629, ENSG00000150995, ENSG00000178904, ENSG00000113368	1958	43	18224	1.9480723091906786	1.0	0.8407391391603746	0.7982549805325898
GOTERM_CC_DIRECT	GO:0005635~nuclear envelope	24	1.03359173126615	0.08530247246172411	ENSG00000102043, ENSG00000131018, ENSG00000179304, ENSG00000153132, ENSG00000213316, ENSG00000117724, ENSG00000113368, ENSG00000138587, ENSG00000167325, ENSG00000143799, ENSG00000163002, ENSG00000189362, ENSG00000120802, ENSG00000101868, ENSG00000115392, ENSG00000268350, ENSG00000166881, ENSG00000164197, ENSG00000187486, ENSG00000132182, ENSG00000143815, ENSG00000185104, ENSG00000054654, ENSG0000…	1958	159	18224	1.4048991076762964	1.0	0.8407391391603746	0.7982549805325898
GOTERM_CC_DIRECT	GO:0008076~voltage-gated potassium channel complex	15	0.6459948320413437	0.08608632142998517	ENSG00000181754, ENSG00000184408, ENSG00000069424, ENSG00000053918, ENSG00000178342, ENSG00000184709, ENSG00000150672, ENSG00000175538, ENSG00000120457, ENSG00000187486, ENSG00000121361, ENSG00000182255, ENSG00000006071, ENSG00000124134, ENSG00000162687	1958	88	18224	1.5864982821060452	1.0	0.8407391391603746	0.7982549805325898
GOTERM_CC_DIRECT	GO:0005788~endoplasmic reticulum lumen	28	1.2058570198105083	0.08755908822817053	ENSG00000115718, ENSG00000090530, ENSG00000170275, ENSG00000060718, ENSG00000157399, ENSG00000198848, ENSG00000188064, ENSG00000140284, ENSG00000164690, ENSG00000087301, ENSG00000112280, ENSG00000089248, ENSG00000155093, ENSG00000187955, ENSG00000128973, ENSG00000178202, ENSG00000134901, ENSG00000073067, ENSG00000139219, ENSG00000242252, ENSG00000144810, ENSG00000204248, ENSG00000026297, ENSG0000…	1958	192	18224	1.3573374191351721	1.0	0.8441594147126185	0.8015024230117148
GOTERM_CC_DIRECT	GO:0098536~deuterosome	3	0.12919896640826875	0.09246403230252434	ENSG00000162004, ENSG00000142731, ENSG00000156876	1958	5	18224	5.584473953013278	1.0	0.84796283282315	0.8051136471219802
GOTERM_CC_DIRECT	GO:0000444~MIS12/MIND type complex	3	0.12919896640826875	0.09246403230252434	ENSG00000260238, ENSG00000160783, ENSG00000149636	1958	5	18224	5.584473953013278	1.0	0.84796283282315	0.8051136471219802
GOTERM_CC_DIRECT	GO:0000778~condensed nuclear chromosome kinetochore	3	0.12919896640826875	0.09246403230252434	ENSG00000115163, ENSG00000156970, ENSG00000129534	1958	5	18224	5.584473953013278	1.0	0.84796283282315	0.8051136471219802
GOTERM_CC_DIRECT	GO:0031227~intrinsic component of endoplasmic reticulum membrane	3	0.12919896640826875	0.09246403230252434	ENSG00000164197, ENSG00000158220, ENSG00000130649	1958	5	18224	5.584473953013278	1.0	0.84796283282315	0.8051136471219802
GOTERM_CC_DIRECT	GO:0016363~nuclear matrix	16	0.6890611541774333	0.09398397758666269	ENSG00000197299, ENSG00000117724, ENSG00000157212, ENSG00000113368, ENSG00000203760, ENSG00000113140, ENSG00000118513, ENSG00000101868, ENSG00000079102, ENSG00000182263, ENSG00000276043, ENSG00000127337, ENSG00000095637, ENSG00000090889, ENSG00000182568, ENSG00000215021	1958	97	18224	1.535250571275128	1.0	0.8515174836767512	0.8084886746611706
GOTERM_CC_DIRECT	GO:0015630~microtubule cytoskeleton	21	0.9043927648578811	0.09599124582022	ENSG00000073111, ENSG00000111602, ENSG00000138778, ENSG00000134222, ENSG00000170584, ENSG00000097046, ENSG00000198901, ENSG00000157456, ENSG00000189046, ENSG00000013810, ENSG00000139354, ENSG00000166851, ENSG00000166037, ENSG00000121621, ENSG00000166582, ENSG00000165175, ENSG00000088325, ENSG00000142945, ENSG00000087586, ENSG00000128944, ENSG00000168646	1958	137	18224	1.4266904259522974	1.0	0.8593502006762553	0.81592558947187
