## Supplementary material for "Modeling of Aberrant Epithelial Reprogramming in Idiopathic Pulmonary Fibrosis using Human Induced Pluripotent Stem Cell-derived Alveolar Organoids": List_S7

Category	Term	Count	%	PValue	Genes	List Total	Pop Hits	Pop Total	Fold Enrichment	Bonferroni	Benjamini	FDR
GOTERM_MF_DIRECT	GO:0003735~structural constituent of ribosome	66	2.842377260981912	3.0566734519726256E-14	ENSG00000142937, ENSG00000110700, ENSG00000177600, ENSG00000171863, ENSG00000197728, ENSG00000142541, ENSG00000171858, ENSG00000170889, ENSG00000105193, ENSG00000109475, ENSG00000167526, ENSG00000075303, ENSG00000138326, ENSG00000241343, ENSG00000115268, ENSG00000136942, ENSG00000174547, ENSG00000168028, ENSG00000233927, ENSG00000197958, ENSG00000144713, ENSG00000137154, ENSG00000166441, ENSG0000…	1835	222	16881	2.7349731202592236	4.884981308350689E-11	4.890677523156201E-11	4.8570541151845024E-11
GOTERM_MF_DIRECT	GO:0043142~single-stranded DNA-dependent ATPase activity	9	0.3875968992248062	7.038993477071872E-7	ENSG00000051180, ENSG00000163918, ENSG00000133119, ENSG00000049541, ENSG00000051341, ENSG00000136982, ENSG00000111445, ENSG00000127586, ENSG00000138346	1835	10	16881	8.279509536784742	0.0011256053831797397	5.631194781657498E-4	5.592480317533602E-4
GOTERM_MF_DIRECT	GO:0008017~microtubule binding	47	2.02411714039621	1.8801303204061765E-6	ENSG00000149273, ENSG00000137807, ENSG00000129682, ENSG00000137804, ENSG00000118193, ENSG00000154429, ENSG00000138778, ENSG00000112984, ENSG00000111554, ENSG00000198901, ENSG00000077274, ENSG00000111199, ENSG00000115355, ENSG00000186185, ENSG00000121621, ENSG00000166851, ENSG00000166037, ENSG00000154839, ENSG00000092964, ENSG00000166813, ENSG00000089685, ENSG00000161800, ENSG00000183137, ENSG0000…	1835	208	16881	2.0787230140431774	0.0030036912065121157	0.0010027361708832942	9.958423597084714E-4
GOTERM_MF_DIRECT	GO:0005524~ATP binding	213	9.17312661498708	1.800214424108431E-5	ENSG00000163918, ENSG00000154760, ENSG00000109832, ENSG00000070961, ENSG00000066468, ENSG00000135446, ENSG00000005187, ENSG00000138030, ENSG00000125885, ENSG00000141338, ENSG00000091536, ENSG00000089220, ENSG00000108984, ENSG00000094804, ENSG00000165304, ENSG00000163808, ENSG00000156136, ENSG00000068650, ENSG00000131778, ENSG00000135333, ENSG00000137513, ENSG00000176208, ENSG00000138160, ENSG0000…	1835	1495	16881	1.3106915877630247	0.028392818097154993	0.007200857696433723	0.007151351799770741
GOTERM_MF_DIRECT	GO:0019901~protein kinase binding	68	2.9285099052540913	2.9933679090060162E-5	ENSG00000134758, ENSG00000118193, ENSG00000198901, ENSG00000173207, ENSG00000171862, ENSG00000158402, ENSG00000155657, ENSG00000111199, ENSG00000175305, ENSG00000100749, ENSG00000143799, ENSG00000184381, ENSG00000151849, ENSG00000123983, ENSG00000088970, ENSG00000089220, ENSG00000108984, ENSG00000150594, ENSG00000064651, ENSG00000136861, ENSG00000123836, ENSG00000165672, ENSG00000101868, ENSG0000…	1835	376	16881	1.663731230795988	0.0467657505474709	0.009578777308819252	0.00951292321482112
GOTERM_MF_DIRECT	GO:0003697~single-stranded DNA binding	25	1.0766580534022396	4.005580911661916E-5	ENSG00000134758, ENSG00000095002, ENSG00000197299, ENSG00000144381, ENSG00000196584, ENSG00000076003, ENSG00000135486, ENSG00000134897, ENSG00000163002, ENSG00000100206, ENSG00000126215, ENSG00000013573, ENSG00000109674, ENSG00000198056, ENSG00000139618, ENSG00000111247, ENSG00000104738, ENSG00000065328, ENSG00000064933, ENSG00000132465, ENSG00000051180, ENSG00000166508, ENSG00000093009, ENSG0000…	1835	93	16881	2.472971785180628	0.06207995942134781	0.01068154909776511	0.010608113447717973
GOTERM_MF_DIRECT	GO:0003777~microtubule motor activity	22	0.9474590869939706	9.128701492588977E-5	ENSG00000163808, ENSG00000179532, ENSG00000137807, ENSG00000183914, ENSG00000118193, ENSG00000237649, ENSG00000136883, ENSG00000138778, ENSG00000114841, ENSG00000112984, ENSG00000168280, ENSG00000066735, ENSG00000186185, ENSG00000187240, ENSG00000121621, ENSG00000138182, ENSG00000138160, ENSG00000166813, ENSG00000142945, ENSG00000079616, ENSG00000090889, ENSG00000186638	1835	80	16881	2.529850136239782	0.13589923510496205	0.020865603411631947	0.020722152388176977
GOTERM_MF_DIRECT	GO:0004623~phospholipase A2 activity	12	0.516795865633075	2.589416403083565E-4	ENSG00000121316, ENSG00000188089, ENSG00000123739, ENSG00000184381, ENSG00000138308, ENSG00000168970, ENSG00000168907, ENSG00000176485, ENSG00000170890, ENSG00000243708, ENSG00000100078, ENSG00000167525	1835	31	16881	3.561079370660104	0.3392371475446797	0.05165825201099472	0.051303101528419125
GOTERM_MF_DIRECT	GO:0003684~damaged DNA binding	18	0.7751937984496124	2.905776675618453E-4	ENSG00000149273, ENSG00000221829, ENSG00000132646, ENSG00000095002, ENSG00000076248, ENSG00000152457, ENSG00000198924, ENSG00000062822, ENSG00000204410, ENSG00000188486, ENSG00000116062, ENSG00000051341, ENSG00000168496, ENSG00000164104, ENSG00000012048, ENSG00000106399, ENSG00000140398, ENSG00000109674	1835	63	16881	2.62841572596341	0.3718597626063588	0.05165825201099472	0.051303101528419125
GOTERM_MF_DIRECT	GO:0003688~DNA replication origin binding	7	0.3014642549526271	4.643183321273596E-4	ENSG00000091651, ENSG00000073111, ENSG00000144381, ENSG00000093009, ENSG00000013573, ENSG00000100297, ENSG00000065328	1835	11	16881	5.854198662373049	0.5243542183745654	0.07429093314037753	0.07378018297503744
GOTERM_MF_DIRECT	GO:0003678~DNA helicase activity	10	0.4306632213608958	5.903562012006276E-4	ENSG00000140451, ENSG00000112118, ENSG00000197275, ENSG00000073111, ENSG00000121988, ENSG00000076003, ENSG00000166508, ENSG00000104738, ENSG00000100297, ENSG00000138346	1835	24	16881	3.8331062670299723	0.6112616749864004	0.08473345074910735	0.08415090827520721
GOTERM_MF_DIRECT	GO:0003689~DNA clamp loader activity	6	0.2583979328165375	6.35500880618305E-4	ENSG00000163918, ENSG00000133119, ENSG00000049541, ENSG00000136982, ENSG00000111445, ENSG00000127586	1835	8	16881	6.899591280653951	0.638366725688956	0.08473345074910735	0.08415090827520721
GOTERM_MF_DIRECT	GO:0003723~RNA binding	84	3.6175710594315245	9.997689996495498E-4	ENSG00000109832, ENSG00000147274, ENSG00000077312, ENSG00000135486, ENSG00000171861, ENSG00000005189, ENSG00000171863, ENSG00000254535, ENSG00000167088, ENSG00000105193, ENSG00000278023, ENSG00000109475, ENSG00000013573, ENSG00000167526, ENSG00000012048, ENSG00000214944, ENSG00000196793, ENSG00000117569, ENSG00000174740, ENSG00000115268, ENSG00000150672, ENSG00000131652, ENSG00000233927, ENSG0000…	1835	547	16881	1.4127133883605898	0.7981903925137597	0.12304849226455998	0.12220253388024112
GOTERM_MF_DIRECT	GO:0008574~ATP-dependent microtubule motor activity, plus-end-directed	8	0.34453057708871665	0.001281267393869154	ENSG00000186185, ENSG00000121621, ENSG00000138182, ENSG00000138160, ENSG00000118193, ENSG00000168280, ENSG00000066735, ENSG00000090889	1835	17	16881	4.329155313351499	0.8714377774909533	0.1388627232996505	0.1379080420769654
GOTERM_MF_DIRECT	GO:0047498~calcium-dependent phospholipase A2 activity	6	0.2583979328165375	0.0013018380309342233	ENSG00000123739, ENSG00000168970, ENSG00000168907, ENSG00000170890, ENSG00000243708, ENSG00000100078	1835	9	16881	6.132970027247956	0.8756055673333767	0.1388627232996505	0.1379080420769654
GOTERM_MF_DIRECT	GO:0003824~catalytic activity	35	1.5073212747631353	0.0019733424468165576	ENSG00000066583, ENSG00000104763, ENSG00000172296, ENSG00000065057, ENSG00000178035, ENSG00000111058, ENSG00000132199, ENSG00000100938, ENSG00000131069, ENSG00000083123, ENSG00000117791, ENSG00000005187, ENSG00000153904, ENSG00000147036, ENSG00000123983, ENSG00000186205, ENSG00000180902, ENSG00000167969, ENSG00000105552, ENSG00000109576, ENSG00000102032, ENSG00000240038, ENSG00000135476, ENSG0000…	1835	188	16881	1.7126645022899878	0.9575940791427539	0.19471013014409805	0.19337149799935738
GOTERM_MF_DIRECT	GO:0000400~four-way junction DNA binding	7	0.3014642549526271	0.0022621092795719884	ENSG00000051180, ENSG00000095002, ENSG00000100206, ENSG00000116062, ENSG00000196584, ENSG00000126215, ENSG00000164104	1835	14	16881	4.599727520435967	0.9733102249042217	0.19471013014409805	0.19337149799935738
GOTERM_MF_DIRECT	GO:0003682~chromatin binding	62	2.670111972437554	0.002306332094904723	ENSG00000174371, ENSG00000106689, ENSG00000179348, ENSG00000147274, ENSG00000137309, ENSG00000005102, ENSG00000159259, ENSG00000077152, ENSG00000062822, ENSG00000122779, ENSG00000143995, ENSG00000100307, ENSG00000119969, ENSG00000177084, ENSG00000013573, ENSG00000162992, ENSG00000185513, ENSG00000182568, ENSG00000124795, ENSG00000117724, ENSG00000051180, ENSG00000101868, ENSG00000101945, ENSG0000…	1835	391	16881	1.4587371164553964	0.9751374653262022	0.19471013014409805	0.19337149799935738
GOTERM_MF_DIRECT	GO:0003690~double-stranded DNA binding	19	0.818260120585702	0.0023121827954611643	ENSG00000069275, ENSG00000095002, ENSG00000122085, ENSG00000065057, ENSG00000196584, ENSG00000111247, ENSG00000020922, ENSG00000051180, ENSG00000120832, ENSG00000144218, ENSG00000100206, ENSG00000116062, ENSG00000168496, ENSG00000126215, ENSG00000013573, ENSG00000164104, ENSG00000109674, ENSG00000121211, ENSG00000182568	1835	81	16881	2.157896861439096	0.97536965422919	0.19471013014409805	0.19337149799935738
GOTERM_MF_DIRECT	GO:0008757~S-adenosylmethionine-dependent methyltransferase activity	8	0.34453057708871665	0.002730965106560772	ENSG00000170439, ENSG00000101945, ENSG00000111218, ENSG00000214435, ENSG00000185432, ENSG00000146476, ENSG00000106133, ENSG00000223705	1835	19	16881	3.873454754051341	0.98741842192057	0.20524280287350732	0.20383175860375197
GOTERM_MF_DIRECT	GO:0042393~histone binding	25	1.0766580534022396	0.002812430989457059	ENSG00000197153, ENSG00000163935, ENSG00000073111, ENSG00000160949, ENSG00000136938, ENSG00000181163, ENSG00000080503, ENSG00000156802, ENSG00000173207, ENSG00000159259, ENSG00000274267, ENSG00000188486, ENSG00000276043, ENSG00000185513, ENSG00000105011, ENSG00000123485, ENSG00000124795, ENSG00000101040, ENSG00000010292, ENSG00000153147, ENSG00000143401, ENSG00000203811, ENSG00000123975, ENSG0000…	1835	122	16881	1.8851342296868718	0.9889599894998251	0.20524280287350732	0.20383175860375197
GOTERM_MF_DIRECT	GO:0019843~rRNA binding	12	0.516795865633075	0.0028220885395107255	ENSG00000197958, ENSG00000198242, ENSG00000170889, ENSG00000122085, ENSG00000198034, ENSG00000145592, ENSG00000231500, ENSG00000166902, ENSG00000083845, ENSG00000142534, ENSG00000142676, ENSG00000174547	1835	40	16881	2.7598365122615807	0.9891297439517455	0.20524280287350732	0.20383175860375197
GOTERM_MF_DIRECT	GO:0005515~protein binding	1011	43.54005167958656	0.003188358748380278	ENSG00000163918, ENSG00000066583, ENSG00000135446, ENSG00000076382, ENSG00000013810, ENSG00000174804, ENSG00000205643, ENSG00000101439, ENSG00000125885, ENSG00000156140, ENSG00000161981, ENSG00000090447, ENSG00000182685, ENSG00000089220, ENSG00000094804, ENSG00000147676, ENSG00000213015, ENSG00000135218, ENSG00000114737, ENSG00000171791, ENSG00000067445, ENSG00000112312, ENSG00000113645, ENSG0000…	1835	8785	16881	1.0586965334458198	0.993961042192111	0.22179886945254107	0.22027400222505483
GOTERM_MF_DIRECT	GO:0008201~heparin binding	30	1.2919896640826873	0.003923490851109936	ENSG00000105894, ENSG00000160867, ENSG00000091583, ENSG00000066468, ENSG00000175445, ENSG00000112562, ENSG00000113296, ENSG00000168477, ENSG00000122176, ENSG00000156140, ENSG00000109610, ENSG00000012223, ENSG00000130203, ENSG00000133110, ENSG00000174721, ENSG00000070193, ENSG00000069702, ENSG00000099250, ENSG00000154734, ENSG00000204305, ENSG00000116251, ENSG00000079257, ENSG00000187122, ENSG0000…	1835	160	16881	1.7248978201634875	0.9981451152108982	0.2615660567406624	0.25976779010057033
GOTERM_MF_DIRECT	GO:0016887~ATPase activity	33	1.421188630490956	0.004483764147213884	ENSG00000137807, ENSG00000095002, ENSG00000197299, ENSG00000144381, ENSG00000118193, ENSG00000071794, ENSG00000080503, ENSG00000138778, ENSG00000114841, ENSG00000112984, ENSG00000156802, ENSG00000116062, ENSG00000127249, ENSG00000166813, ENSG00000142945, ENSG00000141338, ENSG00000133119, ENSG00000163808, ENSG00000183914, ENSG00000131778, ENSG00000237649, ENSG00000136883, ENSG00000066735, ENSG0000…	1835	183	16881	1.658918122124447	0.9992460271408233	0.28696090542168856	0.28498804919691445
GOTERM_MF_DIRECT	GO:0015254~glycerol channel activity	6	0.2583979328165375	0.00618671696124445	ENSG00000165272, ENSG00000086159, ENSG00000171885, ENSG00000165269, ENSG00000240583, ENSG00000161798	1835	12	16881	4.599727520435967	0.9999512835787818	0.3807210437688892	0.3781035865929781
GOTERM_MF_DIRECT	GO:0036310~annealing helicase activity	5	0.2153316106804479	0.006779275053919174	ENSG00000160957, ENSG00000085999, ENSG00000197299, ENSG00000121988, ENSG00000102038	1835	8	16881	5.749659400544958	0.99998123981889	0.39162036592931826	0.38892797591355427
GOTERM_MF_DIRECT	GO:0004520~endodeoxyribonuclease activity	8	0.34453057708871665	0.006907720555783113	ENSG00000051180, ENSG00000149273, ENSG00000100206, ENSG00000196584, ENSG00000121988, ENSG00000020922, ENSG00000154920, ENSG00000134897	1835	22	16881	3.3452563784988856	0.999984746519955	0.39162036592931826	0.38892797591355427
GOTERM_MF_DIRECT	GO:0030170~pyridoxal phosphate binding	14	0.6029285099052542	0.007098119132468894	ENSG00000132437, ENSG00000172296, ENSG00000110455, ENSG00000116761, ENSG00000144644, ENSG00000166123, ENSG00000140287, ENSG00000117791, ENSG00000100116, ENSG00000186205, ENSG00000185875, ENSG00000163631, ENSG00000105552, ENSG00000109576	1835	57	16881	2.2595152731966155	0.9999887763680104	0.39162036592931826	0.38892797591355427
GOTERM_MF_DIRECT	GO:0042803~protein homodimerization activity	101	4.3496985357450475	0.00837516117210994	ENSG00000148362, ENSG00000066468, ENSG00000114346, ENSG00000152620, ENSG00000174804, ENSG00000061455, ENSG00000127946, ENSG00000090447, ENSG00000142700, ENSG00000111907, ENSG00000131018, ENSG00000130203, ENSG00000156136, ENSG00000131779, ENSG00000171791, ENSG00000129173, ENSG00000133835, ENSG00000117724, ENSG00000099256, ENSG00000120915, ENSG00000132465, ENSG00000184058, ENSG00000121691, ENSG0000…	1835	730	16881	1.2728013138740621	0.9999985683570102	0.44667526251253015	0.4436043700827565
GOTERM_MF_DIRECT	GO:0017134~fibroblast growth factor binding	8	0.34453057708871665	0.009014984874195945	ENSG00000133116, ENSG00000160867, ENSG00000068078, ENSG00000166037, ENSG00000174721, ENSG00000066468, ENSG00000140988, ENSG00000069702	1835	23	16881	3.199810448998934	0.9999994902702568	0.46528954189398425	0.4620906762934631
GOTERM_MF_DIRECT	GO:0035064~methylated histone binding	13	0.5598621877691645	0.010077577442818168	ENSG00000179304, ENSG00000101040, ENSG00000168395, ENSG00000146918, ENSG00000151503, ENSG00000122779, ENSG00000119403, ENSG00000100307, ENSG00000268350, ENSG00000116062, ENSG00000083544, ENSG00000276043, ENSG00000185513	1835	53	16881	2.256470104364814	0.9999999084078222	0.5038788721409084	0.5004147048949397
GOTERM_MF_DIRECT	GO:0015631~tubulin binding	11	0.4737295434969853	0.012710895676189273	ENSG00000149273, ENSG00000066629, ENSG00000188906, ENSG00000118193, ENSG00000151849, ENSG00000104490, ENSG00000136861, ENSG00000089685, ENSG00000084693, ENSG00000012048, ENSG00000159713	1835	42	16881	2.4093810821331254	0.9999999987089273	0.598159796526554	0.594047447925434
GOTERM_MF_DIRECT	GO:0051539~4 iron, 4 sulfur cluster binding	11	0.4737295434969853	0.012710895676189273	ENSG00000062822, ENSG00000101868, ENSG00000065057, ENSG00000136492, ENSG00000188641, ENSG00000136444, ENSG00000177084, ENSG00000132781, ENSG00000013573, ENSG00000138346, ENSG00000128059	1835	42	16881	2.4093810821331254	0.9999999987089273	0.598159796526554	0.594047447925434
GOTERM_MF_DIRECT	GO:0017147~Wnt-protein binding	9	0.3875968992248062	0.015337466530062214	ENSG00000174804, ENSG00000185483, ENSG00000156076, ENSG00000111432, ENSG00000162337, ENSG00000128602, ENSG00000154856, ENSG00000100068, ENSG00000169071	1835	31	16881	2.670809527995078	0.9999999999818088	0.6938197592963037	0.6890497484511416
GOTERM_MF_DIRECT	GO:0008144~drug binding	16	0.6890611541774333	0.015610944584166835	ENSG00000156136, ENSG00000176890, ENSG00000113448, ENSG00000131747, ENSG00000112972, ENSG00000120903, ENSG00000110195, ENSG00000135312, ENSG00000169710, ENSG00000228716, ENSG00000142319, ENSG00000125148, ENSG00000128602, ENSG00000164104, ENSG00000163631, ENSG00000142973	1835	76	16881	1.9367273770256705	0.9999999999883361	0.6938197592963037	0.6890497484511416
GOTERM_MF_DIRECT	GO:0019104~DNA N-glycosylase activity	5	0.2153316106804479	0.017021225220772086	ENSG00000149273, ENSG00000065057, ENSG00000132781, ENSG00000140398, ENSG00000109674	1835	10	16881	4.599727520435967	0.9999999999988234	0.7166831671904037	0.7117559704159696
GOTERM_MF_DIRECT	GO:0016798~hydrolase activity, acting on glycosyl bonds	5	0.2153316106804479	0.017021225220772086	ENSG00000133315, ENSG00000173083, ENSG00000172264, ENSG00000172469, ENSG00000140398	1835	10	16881	4.599727520435967	0.9999999999988234	0.7166831671904037	0.7117559704159696
GOTERM_MF_DIRECT	GO:0004115~3',5'-cyclic-AMP phosphodiesterase activity	6	0.2583979328165375	0.017784940171177488	ENSG00000115252, ENSG00000152270, ENSG00000171408, ENSG00000113448, ENSG00000184588, ENSG00000113231	1835	15	16881	3.679782016348774	0.9999999999996607	0.7296385711252303	0.7246223059487443
GOTERM_MF_DIRECT	GO:0008094~DNA-dependent ATPase activity	9	0.3875968992248062	0.018553315269523543	ENSG00000051180, ENSG00000100206, ENSG00000196584, ENSG00000131747, ENSG00000080503, ENSG00000126215, ENSG00000102038, ENSG00000013573, ENSG00000116830	1835	32	16881	2.5873467302452315	0.999999999999903	0.7398826990665432	0.7347960055104609
GOTERM_MF_DIRECT	GO:0010997~anaphase-promoting complex binding	4	0.17226528854435832	0.01988434753741335	ENSG00000117399, ENSG00000166851, ENSG00000092853, ENSG00000171862	1835	6	16881	6.132970027247956	0.9999999999999889	0.7398826990665432	0.7347960055104609
GOTERM_MF_DIRECT	GO:0032405~MutLalpha complex binding	4	0.17226528854435832	0.01988434753741335	ENSG00000132646, ENSG00000095002, ENSG00000116062, ENSG00000132781	1835	6	16881	6.132970027247956	0.9999999999999889	0.7398826990665432	0.7347960055104609
GOTERM_MF_DIRECT	GO:0030020~extracellular matrix structural constituent conferring tensile strength	4	0.17226528854435832	0.01988434753741335	ENSG00000112280, ENSG00000204248, ENSG00000139219, ENSG00000092758	1835	6	16881	6.132970027247956	0.9999999999999889	0.7398826990665432	0.7347960055104609
GOTERM_MF_DIRECT	GO:0015250~water channel activity	6	0.2583979328165375	0.023603802996669757	ENSG00000165272, ENSG00000086159, ENSG00000171885, ENSG00000165269, ENSG00000240583, ENSG00000161798	1835	16	16881	3.4497956403269754	1.0	0.8335184451622322	0.8277880058517418
GOTERM_MF_DIRECT	GO:0030983~mismatched DNA binding	5	0.2153316106804479	0.02448460432664057	ENSG00000255152, ENSG00000095002, ENSG00000204410, ENSG00000116062, ENSG00000064933	1835	11	16881	4.181570473123607	1.0	0.8335184451622322	0.8277880058517418
GOTERM_MF_DIRECT	GO:0004861~cyclin-dependent protein serine/threonine kinase inhibitor activity	5	0.2153316106804479	0.02448460432664057	ENSG00000123080, ENSG00000196388, ENSG00000168517, ENSG00000114166, ENSG00000111276	1835	11	16881	4.181570473123607	1.0	0.8335184451622322	0.8277880058517418
GOTERM_MF_DIRECT	GO:0008970~phosphatidylcholine 1-acylhydrolase activity	5	0.2153316106804479	0.02448460432664057	ENSG00000188089, ENSG00000168970, ENSG00000168907, ENSG00000176485, ENSG00000243708	1835	11	16881	4.181570473123607	1.0	0.8335184451622322	0.8277880058517418
GOTERM_MF_DIRECT	GO:0004029~aldehyde dehydrogenase (NAD) activity	6	0.2583979328165375	0.030520883454518234	ENSG00000108602, ENSG00000119711, ENSG00000143149, ENSG00000112294, ENSG00000165092, ENSG00000006534	1835	17	16881	3.246866485013624	1.0	0.972789763031706	0.966101833410863
GOTERM_MF_DIRECT	GO:0043138~3'-5' DNA helicase activity	4	0.17226528854435832	0.03201706721549593	ENSG00000131153, ENSG00000101003, ENSG00000093009, ENSG00000147536	1835	7	16881	5.25683145192682	1.0	0.972789763031706	0.966101833410863
GOTERM_MF_DIRECT	GO:0070180~large ribosomal subunit rRNA binding	4	0.17226528854435832	0.03201706721549593	ENSG00000137818, ENSG00000108298, ENSG00000089157, ENSG00000177600	1835	7	16881	5.25683145192682	1.0	0.972789763031706	0.966101833410863
GOTERM_MF_DIRECT	GO:0003887~DNA-directed DNA polymerase activity	8	0.34453057708871665	0.032290004283141355	ENSG00000062822, ENSG00000256525, ENSG00000077514, ENSG00000101868, ENSG00000100479, ENSG00000051341, ENSG00000177084, ENSG00000014138	1835	29	16881	2.5377807009301887	1.0	0.972789763031706	0.966101833410863
GOTERM_MF_DIRECT	GO:0004114~3',5'-cyclic-nucleotide phosphodiesterase activity	7	0.3014642549526271	0.03245779184415501	ENSG00000115252, ENSG00000152270, ENSG00000171408, ENSG00000113448, ENSG00000184588, ENSG00000113231, ENSG00000133256	1835	23	16881	2.799834142874067	1.0	0.972789763031706	0.966101833410863
GOTERM_MF_DIRECT	GO:0003987~acetate-CoA ligase activity	3	0.12919896640826875	0.032831654502320076	ENSG00000111058, ENSG00000131069, ENSG00000154930	1835	3	16881	9.199455040871934	1.0	0.972789763031706	0.966101833410863
GOTERM_MF_DIRECT	GO:0031493~nucleosomal histone binding	3	0.12919896640826875	0.032831654502320076	ENSG00000100749, ENSG00000276043, ENSG00000185513	1835	3	16881	9.199455040871934	1.0	0.972789763031706	0.966101833410863
GOTERM_MF_DIRECT	GO:0003906~DNA-(apurinic or apyrimidinic site) lyase activity	5	0.2153316106804479	0.03363354800998664	ENSG00000149273, ENSG00000065057, ENSG00000137309, ENSG00000140398, ENSG00000109674	1835	12	16881	3.8331062670299723	1.0	0.9784304875632478	0.9717037779612504
GOTERM_MF_DIRECT	GO:0043015~gamma-tubulin binding	7	0.3014642549526271	0.03942471929264864	ENSG00000204899, ENSG00000173947, ENSG00000166037, ENSG00000139618, ENSG00000126216, ENSG00000161800, ENSG00000183137	1835	24	16881	2.6831743869209808	1.0	1.0	0.9937460913070669
GOTERM_MF_DIRECT	GO:0008483~transaminase activity	5	0.2153316106804479	0.0445087995805207	ENSG00000166123, ENSG00000172296, ENSG00000145020, ENSG00000135069, ENSG00000109576	1835	13	16881	3.538251938796898	1.0	1.0	0.9937460913070669
GOTERM_MF_DIRECT	GO:0016301~kinase activity	36	1.550387596899225	0.0456231978591975	ENSG00000154146, ENSG00000123080, ENSG00000066468, ENSG00000154229, ENSG00000168393, ENSG00000187391, ENSG00000198648, ENSG00000097046, ENSG00000173207, ENSG00000111276, ENSG00000005249, ENSG00000139144, ENSG00000166851, ENSG00000120539, ENSG00000100526, ENSG00000167363, ENSG00000105173, ENSG00000149554, ENSG00000184304, ENSG00000127564, ENSG00000134326, ENSG00000171094, ENSG00000188906, ENSG0000…	1835	241	16881	1.3741924542381314	1.0	1.0	0.9937460913070669
GOTERM_MF_DIRECT	GO:0005249~voltage-gated potassium channel activity	12	0.516795865633075	0.04568593075690361	ENSG00000173826, ENSG00000184408, ENSG00000069424, ENSG00000053918, ENSG00000187486, ENSG00000164626, ENSG00000182255, ENSG00000175538, ENSG00000143630, ENSG00000124134, ENSG00000170049, ENSG00000162687	1835	58	16881	1.9033355256976416	1.0	1.0	0.9937460913070669
GOTERM_MF_DIRECT	GO:0003677~DNA binding	204	8.785529715762273	0.04598492611669752	ENSG00000130675, ENSG00000163918, ENSG00000174371, ENSG00000106689, ENSG00000198342, ENSG00000186918, ENSG00000242265, ENSG00000137504, ENSG00000143995, ENSG00000168496, ENSG00000125885, ENSG00000140009, ENSG00000177084, ENSG00000090447, ENSG00000278588, ENSG00000012048, ENSG00000182568, ENSG00000124795, ENSG00000125520, ENSG00000163808, ENSG00000213015, ENSG00000091651, ENSG00000115268, ENSG0000…	1835	1674	16881	1.121080542615218	1.0	1.0	0.9937460913070669
GOTERM_MF_DIRECT	GO:0000150~recombinase activity	4	0.17226528854435832	0.047159742510762055	ENSG00000051180, ENSG00000100206, ENSG00000196584, ENSG00000126215	1835	8	16881	4.599727520435968	1.0	1.0	0.9937460913070669
GOTERM_MF_DIRECT	GO:0004622~lysophospholipase activity	7	0.3014642549526271	0.04727072692483593	ENSG00000121316, ENSG00000188089, ENSG00000130653, ENSG00000168970, ENSG00000168907, ENSG00000102886, ENSG00000243708	1835	25	16881	2.575847411444142	1.0	1.0	0.9937460913070669
GOTERM_MF_DIRECT	GO:0004003~ATP-dependent DNA helicase activity	8	0.34453057708871665	0.052400589702443705	ENSG00000131778, ENSG00000197299, ENSG00000136492, ENSG00000076003, ENSG00000166508, ENSG00000104738, ENSG00000020922, ENSG00000013573	1835	32	16881	2.299863760217984	1.0	1.0	0.9937460913070669
GOTERM_MF_DIRECT	GO:0030332~cyclin binding	6	0.2583979328165375	0.058268061876296136	ENSG00000135272, ENSG00000196388, ENSG00000170312, ENSG00000173404, ENSG00000123374, ENSG00000135446	1835	20	16881	2.7598365122615807	1.0	1.0	0.9937460913070669
GOTERM_MF_DIRECT	GO:0097100~supercoiled DNA binding	3	0.12919896640826875	0.06095815636048056	ENSG00000149273, ENSG00000164104, ENSG00000164985	1835	4	16881	6.899591280653951	1.0	1.0	0.9937460913070669
GOTERM_MF_DIRECT	GO:0046527~glucosyltransferase activity	3	0.12919896640826875	0.06095815636048056	ENSG00000178202, ENSG00000134901, ENSG00000088035	1835	4	16881	6.899591280653951	1.0	1.0	0.9937460913070669
GOTERM_MF_DIRECT	GO:0004566~beta-glucuronidase activity	3	0.12919896640826875	0.06095815636048056	ENSG00000133116, ENSG00000173083, ENSG00000169919	1835	4	16881	6.899591280653951	1.0	1.0	0.9937460913070669
GOTERM_MF_DIRECT	GO:0035173~histone kinase activity	3	0.12919896640826875	0.06095815636048056	ENSG00000134057, ENSG00000170312, ENSG00000123374	1835	4	16881	6.899591280653951	1.0	1.0	0.9937460913070669
GOTERM_MF_DIRECT	GO:0043515~kinetochore binding	3	0.12919896640826875	0.06095815636048056	ENSG00000153044, ENSG00000040275, ENSG00000138778	1835	4	16881	6.899591280653951	1.0	1.0	0.9937460913070669
GOTERM_MF_DIRECT	GO:0035312~5'-3' exodeoxyribonuclease activity	3	0.12919896640826875	0.06095815636048056	ENSG00000174371, ENSG00000152457, ENSG00000198924	1835	4	16881	6.899591280653951	1.0	1.0	0.9937460913070669
GOTERM_MF_DIRECT	GO:0005388~calcium-transporting ATPase activity	4	0.17226528854435832	0.06515900142987002	ENSG00000064270, ENSG00000070961, ENSG00000196296, ENSG00000074370	1835	9	16881	4.0886466848319705	1.0	1.0	0.9937460913070669
GOTERM_MF_DIRECT	GO:0016853~isomerase activity	6	0.2583979328165375	0.06990122389630493	ENSG00000163781, ENSG00000133835, ENSG00000112972, ENSG00000143891, ENSG00000165501, ENSG00000132199	1835	21	16881	2.6284157259634098	1.0	1.0	0.9937460913070669
GOTERM_MF_DIRECT	GO:0005044~scavenger receptor activity	10	0.4306632213608958	0.07094193764374003	ENSG00000214279, ENSG00000197594, ENSG00000115318, ENSG00000168077, ENSG00000160183, ENSG00000074660, ENSG00000099994, ENSG00000105707, ENSG00000179954, ENSG00000164764	1835	48	16881	1.9165531335149861	1.0	1.0	0.9937460913070669
GOTERM_MF_DIRECT	GO:0038191~neuropilin binding	5	0.2153316106804479	0.071413869362668	ENSG00000170381, ENSG00000196189, ENSG00000095539, ENSG00000010319, ENSG00000187764	1835	15	16881	3.066485013623978	1.0	1.0	0.9937460913070669
GOTERM_MF_DIRECT	GO:0035091~phosphatidylinositol binding	15	0.6459948320413437	0.07380471716533485	ENSG00000157734, ENSG00000141738, ENSG00000133056, ENSG00000150995, ENSG00000115687, ENSG00000004777, ENSG00000115355, ENSG00000035115, ENSG00000139144, ENSG00000086300, ENSG00000127946, ENSG00000089006, ENSG00000148158, ENSG00000166402, ENSG00000109762	1835	85	16881	1.6234332425068119	1.0	1.0	0.9937460913070669
GOTERM_MF_DIRECT	GO:0004364~glutathione transferase activity	8	0.34453057708871665	0.07896297201656191	ENSG00000213366, ENSG00000168765, ENSG00000170899, ENSG00000213316, ENSG00000169583, ENSG00000065621, ENSG00000133433, ENSG00000134201	1835	35	16881	2.102732580770728	1.0	1.0	0.9937460913070669
GOTERM_MF_DIRECT	GO:0039706~co-receptor binding	4	0.17226528854435832	0.0857894769480849	ENSG00000188906, ENSG00000106327, ENSG00000010704, ENSG00000125378	1835	10	16881	3.6797820163487738	1.0	1.0	0.9937460913070669
GOTERM_MF_DIRECT	GO:0016303~1-phosphatidylinositol-3-kinase activity	9	0.3875968992248062	0.08892614788691744	ENSG00000139144, ENSG00000133116, ENSG00000109458, ENSG00000160867, ENSG00000068078, ENSG00000066468, ENSG00000102678, ENSG00000133056, ENSG00000070193	1835	43	16881	1.9254673341359867	1.0	1.0	0.9937460913070669
GOTERM_MF_DIRECT	GO:0016787~hydrolase activity	28	1.2058570198105083	0.09266622558247756	ENSG00000176055, ENSG00000103253, ENSG00000104763, ENSG00000115718, ENSG00000272916, ENSG00000248487, ENSG00000162174, ENSG00000137880, ENSG00000172824, ENSG00000184381, ENSG00000186364, ENSG00000135318, ENSG00000151287, ENSG00000114779, ENSG00000132781, ENSG00000120915, ENSG00000112874, ENSG00000166321, ENSG00000100714, ENSG00000169598, ENSG00000168101, ENSG00000079435, ENSG00000138185, ENSG0000…	1835	191	16881	1.348611210180179	1.0	1.0	0.9937460913070669
GOTERM_MF_DIRECT	GO:0035529~NADH pyrophosphatase activity	3	0.12919896640826875	0.09438931280417123	ENSG00000197594, ENSG00000112874, ENSG00000136159	1835	5	16881	5.519673024523161	1.0	1.0	0.9937460913070669
GOTERM_MF_DIRECT	GO:0005007~fibroblast growth factor-activated receptor activity	3	0.12919896640826875	0.09438931280417123	ENSG00000160867, ENSG00000068078, ENSG00000066468	1835	5	16881	5.519673024523161	1.0	1.0	0.9937460913070669
GOTERM_MF_DIRECT	GO:0032357~oxidized purine DNA binding	3	0.12919896640826875	0.09438931280417123	ENSG00000149273, ENSG00000095002, ENSG00000116062	1835	5	16881	5.519673024523161	1.0	1.0	0.9937460913070669
GOTERM_MF_DIRECT	GO:0046974~histone methyltransferase activity (H3-K9 specific)	3	0.12919896640826875	0.09438931280417123	ENSG00000101945, ENSG00000152455, ENSG00000204371	1835	5	16881	5.519673024523161	1.0	1.0	0.9937460913070669
GOTERM_MF_DIRECT	GO:0015272~ATP-activated inward rectifier potassium channel activity	3	0.12919896640826875	0.09438931280417123	ENSG00000187486, ENSG00000121361, ENSG00000006071	1835	5	16881	5.519673024523161	1.0	1.0	0.9937460913070669
GOTERM_MF_DIRECT	GO:0008097~5S rRNA binding	3	0.12919896640826875	0.09438931280417123	ENSG00000128311, ENSG00000100316, ENSG00000122406	1835	5	16881	5.519673024523161	1.0	1.0	0.9937460913070669
GOTERM_MF_DIRECT	GO:0016491~oxidoreductase activity	29	1.2489233419465977	0.09655632233631962	ENSG00000108602, ENSG00000215883, ENSG00000178035, ENSG00000100938, ENSG00000104808, ENSG00000006534, ENSG00000248144, ENSG00000140043, ENSG00000086696, ENSG00000130649, ENSG00000147576, ENSG00000161267, ENSG00000140465, ENSG00000133835, ENSG00000119471, ENSG00000165092, ENSG00000065621, ENSG00000110074, ENSG00000132763, ENSG00000172955, ENSG00000169710, ENSG00000171848, ENSG00000164120, ENSG0000…	1835	200	16881	1.3339209809264305	1.0	1.0	0.9937460913070669
GOTERM_MF_DIRECT	GO:0004518~nuclease activity	6	0.2583979328165375	0.09667236971008863	ENSG00000187790, ENSG00000169598, ENSG00000168496, ENSG00000020922, ENSG00000154920, ENSG00000138346	1835	23	16881	2.3998578367492005	1.0	1.0	0.9937460913070669
GOTERM_MF_DIRECT	GO:0019899~enzyme binding	45	1.937984496124031	0.09712372005242076	ENSG00000213366, ENSG00000149273, ENSG00000163918, ENSG00000106524, ENSG00000132437, ENSG00000095002, ENSG00000073111, ENSG00000076248, ENSG00000040275, ENSG00000137309, ENSG00000049541, ENSG00000131747, ENSG00000132792, ENSG00000154229, ENSG00000171862, ENSG00000155657, ENSG00000169083, ENSG00000172613, ENSG00000117399, ENSG00000062822, ENSG00000143799, ENSG00000140284, ENSG00000136352, ENSG0000…	1835	333	16881	1.2431696001178292	1.0	1.0	0.9937460913070669
