## Supplementary material for "Modeling of Aberrant Epithelial Reprogramming in Idiopathic Pulmonary Fibrosis using Human Induced Pluripotent Stem Cell-derived Alveolar Organoids": List_S8

Category	Term	Count	%	PValue	Genes	List Total	Pop Hits	Pop Total	Fold Enrichment	Bonferroni	Benjamini	FDR
KEGG_PATHWAY	hsa04510:Focal adhesion	73	2.7873234058801066	2.7851433209374846E-15	ENSG00000108821, ENSG00000130635, ENSG00000128591, ENSG00000134871, ENSG00000174775, ENSG00000180370, ENSG00000065534, ENSG00000164171, ENSG00000162909, ENSG00000058085, ENSG00000187498, ENSG00000160293, ENSG00000070831, ENSG00000035403, ENSG00000140443, ENSG00000105664, ENSG00000075624, ENSG00000130402, ENSG00000072110, ENSG00000091136, ENSG00000197565, ENSG00000138448, ENSG00000169031, ENSG0000…	939	206	6879	2.5960637736902514	7.521760991835436E-13	7.547738399740584E-13	5.960206706806217E-13
KEGG_PATHWAY	hsa05200:Pathways in cancer	97	3.7037037037037033	2.228559766961102E-9	ENSG00000134871, ENSG00000174775, ENSG00000164171, ENSG00000138675, ENSG00000154764, ENSG00000132170, ENSG00000162552, ENSG00000070831, ENSG00000162434, ENSG00000106799, ENSG00000091136, ENSG00000138448, ENSG00000171552, ENSG00000111186, ENSG00000138685, ENSG00000110092, ENSG00000114450, ENSG00000091409, ENSG00000081059, ENSG00000056558, ENSG00000081052, ENSG00000171680, ENSG00000152689, ENSG0000…	939	393	6879	1.80816850799535	6.03939518950547E-7	3.019698484232293E-7	2.384558950648379E-7
KEGG_PATHWAY	hsa05412:Arrhythmogenic right ventricular cardiomyopathy (ARVC)	29	1.1072928598701794	1.1600164320977445E-8	ENSG00000161638, ENSG00000134755, ENSG00000096696, ENSG00000152661, ENSG00000137809, ENSG00000160789, ENSG00000105855, ENSG00000153956, ENSG00000132470, ENSG00000044115, ENSG00000164171, ENSG00000057294, ENSG00000173801, ENSG00000005884, ENSG00000168036, ENSG00000259207, ENSG00000182389, ENSG00000163069, ENSG00000184009, ENSG00000075624, ENSG00000150093, ENSG00000138448, ENSG00000075461, ENSG0000…	939	67	6879	3.1709026751227887	3.143639595082348E-6	1.0478815103282958E-6	8.274783882297243E-7
KEGG_PATHWAY	hsa05205:Proteoglycans in cancer	58	2.214585719740359	1.74580381677657E-8	ENSG00000128591, ENSG00000135925, ENSG00000174775, ENSG00000139329, ENSG00000114423, ENSG00000164171, ENSG00000154764, ENSG00000168610, ENSG00000126458, ENSG00000087245, ENSG00000162552, ENSG00000070831, ENSG00000164930, ENSG00000140443, ENSG00000075624, ENSG00000155760, ENSG00000156299, ENSG00000143816, ENSG00000138448, ENSG00000136068, ENSG00000111186, ENSG00000138685, ENSG00000110092, ENSG0000…	939	200	6879	2.124504792332268	4.7311171816888375E-6	1.1827820858661262E-6	9.34005041975465E-7
KEGG_PATHWAY	hsa04668:TNF signaling pathway	38	1.4509354715540281	2.5698390067851486E-8	ENSG00000129465, ENSG00000131323, ENSG00000073756, ENSG00000163739, ENSG00000026103, ENSG00000172216, ENSG00000003402, ENSG00000003400, ENSG00000006210, ENSG00000082512, ENSG00000107175, ENSG00000164136, ENSG00000023445, ENSG00000128342, ENSG00000146592, ENSG00000115009, ENSG00000168040, ENSG00000173039, ENSG00000110330, ENSG00000157227, ENSG00000184371, ENSG00000137275, ENSG00000118503, ENSG0000…	939	107	6879	2.601713893284763	6.96423955148795E-6	1.2000878057177004E-6	9.47670813371173E-7
KEGG_PATHWAY	hsa04060:Cytokine-cytokine receptor interaction	66	2.520045819014891	2.6570209720687094E-8	ENSG00000196083, ENSG00000110944, ENSG00000049249, ENSG00000131724, ENSG00000077238, ENSG00000027697, ENSG00000175505, ENSG00000113494, ENSG00000134470, ENSG00000163083, ENSG00000115590, ENSG00000125845, ENSG00000131080, ENSG00000125726, ENSG00000102962, ENSG00000124875, ENSG00000164136, ENSG00000141655, ENSG00000054967, ENSG00000185436, ENSG00000169429, ENSG00000106799, ENSG00000243646, ENSG0000…	939	243	6879	1.9897448033763263	7.2005010003373116E-6	1.2000878057177004E-6	9.47670813371173E-7
KEGG_PATHWAY	hsa04360:Axon guidance	42	1.6036655211912942	4.2823794471985546E-8	ENSG00000101096, ENSG00000153993, ENSG00000107731, ENSG00000128594, ENSG00000105976, ENSG00000099204, ENSG00000143590, ENSG00000174775, ENSG00000180370, ENSG00000135622, ENSG00000143434, ENSG00000148948, ENSG00000185033, ENSG00000130827, ENSG00000182541, ENSG00000106683, ENSG00000125266, ENSG00000070831, ENSG00000106123, ENSG00000133216, ENSG00000099617, ENSG00000001617, ENSG00000065320, ENSG0000…	939	127	6879	2.422731503609972	1.1605181220231131E-5	1.5258207099265729E-6	1.2048916307169247E-6
KEGG_PATHWAY	hsa04810:Regulation of actin cytoskeleton	59	2.252768232149675	4.504267778381027E-8	ENSG00000162704, ENSG00000166908, ENSG00000113578, ENSG00000174775, ENSG00000180370, ENSG00000065534, ENSG00000164171, ENSG00000138675, ENSG00000160293, ENSG00000126458, ENSG00000130429, ENSG00000106683, ENSG00000070831, ENSG00000035403, ENSG00000075624, ENSG00000130402, ENSG00000156299, ENSG00000072110, ENSG00000138448, ENSG00000138685, ENSG00000091409, ENSG00000172757, ENSG00000082781, ENSG0000…	939	210	6879	2.0582230336223946	1.2206491461497215E-5	1.5258207099265729E-6	1.2048916307169247E-6
KEGG_PATHWAY	hsa04064:NF-kappa B signaling pathway	31	1.1836578846888126	5.783035265999744E-7	ENSG00000131323, ENSG00000198286, ENSG00000073756, ENSG00000095585, ENSG00000172175, ENSG00000003402, ENSG00000077150, ENSG00000082512, ENSG00000120659, ENSG00000142867, ENSG00000141655, ENSG00000169429, ENSG00000127666, ENSG00000023445, ENSG00000104856, ENSG00000171552, ENSG00000197943, ENSG00000173039, ENSG00000110330, ENSG00000172936, ENSG00000137275, ENSG00000118503, ENSG00000006062, ENSG0000…	939	87	6879	2.610370533583049	1.5670802104550408E-4	1.741336174539923E-5	1.3750772743599391E-5
KEGG_PATHWAY	hsa04010:MAPK signaling pathway	64	2.443680794196258	7.240582897474608E-7	ENSG00000109756, ENSG00000071054, ENSG00000128591, ENSG00000153956, ENSG00000113578, ENSG00000099860, ENSG00000174775, ENSG00000180370, ENSG00000138675, ENSG00000077150, ENSG00000081189, ENSG00000126458, ENSG00000070831, ENSG00000184545, ENSG00000108861, ENSG00000095015, ENSG00000106799, ENSG00000130522, ENSG00000116717, ENSG00000104856, ENSG00000136068, ENSG00000075461, ENSG00000198216, ENSG0000…	939	253	6879	1.8531866799681773	1.9620061770575514E-4	1.9621979652156188E-5	1.5494847400595662E-5
KEGG_PATHWAY	hsa04015:Rap1 signaling pathway	55	2.1000381825124093	1.5922617266455372E-6	ENSG00000109756, ENSG00000143590, ENSG00000113578, ENSG00000174775, ENSG00000138675, ENSG00000118432, ENSG00000120318, ENSG00000126458, ENSG00000128512, ENSG00000070831, ENSG00000140443, ENSG00000099617, ENSG00000075624, ENSG00000156299, ENSG00000138685, ENSG00000243364, ENSG00000116991, ENSG00000116473, ENSG00000184371, ENSG00000185386, ENSG00000178184, ENSG00000017427, ENSG00000127314, ENSG0000…	939	210	6879	1.918682488970029	4.3141018731884806E-4	3.922753890190369E-5	3.097672813655863E-5
KEGG_PATHWAY	hsa05100:Bacterial invasion of epithelial cells	28	1.069110347460863	1.944481662568435E-6	ENSG00000105971, ENSG00000161638, ENSG00000105974, ENSG00000105976, ENSG00000162704, ENSG00000039068, ENSG00000114423, ENSG00000138758, ENSG00000044115, ENSG00000115414, ENSG00000241553, ENSG00000166333, ENSG00000168036, ENSG00000129946, ENSG00000130429, ENSG00000100167, ENSG00000070831, ENSG00000184009, ENSG00000050820, ENSG00000035403, ENSG00000075624, ENSG00000150093, ENSG00000175416, ENSG0000…	939	78	6879	2.6298025722945853	5.268162264608911E-4	4.1176597267192186E-5	3.251583695638054E-5
KEGG_PATHWAY	hsa04512:ECM-receptor interaction	30	1.145475372279496	1.9752611235184444E-6	ENSG00000161638, ENSG00000137809, ENSG00000108821, ENSG00000130635, ENSG00000105855, ENSG00000134871, ENSG00000132470, ENSG00000137801, ENSG00000164171, ENSG00000115414, ENSG00000041982, ENSG00000058085, ENSG00000005884, ENSG00000187498, ENSG00000259207, ENSG00000105664, ENSG00000150093, ENSG00000110799, ENSG00000091136, ENSG00000197565, ENSG00000138448, ENSG00000169031, ENSG00000204262, ENSG0000…	939	87	6879	2.5261650324997245	5.351530476584987E-4	4.1176597267192186E-5	3.251583695638054E-5
KEGG_PATHWAY	hsa04151:PI3K-Akt signaling pathway	79	3.0164184803360063	2.2643381100671435E-6	ENSG00000108821, ENSG00000130635, ENSG00000077238, ENSG00000143590, ENSG00000113578, ENSG00000134871, ENSG00000105639, ENSG00000174775, ENSG00000164171, ENSG00000138675, ENSG00000058085, ENSG00000113494, ENSG00000187498, ENSG00000118515, ENSG00000107175, ENSG00000162434, ENSG00000140443, ENSG00000104695, ENSG00000105664, ENSG00000099617, ENSG00000068971, ENSG00000091136, ENSG00000197565, ENSG0000…	939	345	6879	1.6775200259295275	6.134480862908243E-4	4.383111627344256E-5	3.4612025396740625E-5
KEGG_PATHWAY	hsa04115:p53 signaling pathway	25	0.9545628102329133	3.6229070535709893E-6	ENSG00000099860, ENSG00000134574, ENSG00000137801, ENSG00000026103, ENSG00000118971, ENSG00000206075, ENSG00000164054, ENSG00000015475, ENSG00000048392, ENSG00000106366, ENSG00000135679, ENSG00000130766, ENSG00000116717, ENSG00000175793, ENSG00000112378, ENSG00000115129, ENSG00000115107, ENSG00000172667, ENSG00000110092, ENSG00000085117, ENSG00000147889, ENSG00000164305, ENSG00000146674, ENSG0000…	939	67	6879	2.733536788898956	9.813277726853364E-4	6.545385410118255E-5	5.1686807297612785E-5
KEGG_PATHWAY	hsa05146:Amoebiasis	33	1.2600229095074456	6.611860672252102E-6	ENSG00000021355, ENSG00000124570, ENSG00000108821, ENSG00000130635, ENSG00000134871, ENSG00000115414, ENSG00000136634, ENSG00000058085, ENSG00000060558, ENSG00000276600, ENSG00000187498, ENSG00000115590, ENSG00000101333, ENSG00000169429, ENSG00000081181, ENSG00000035403, ENSG00000130402, ENSG00000072110, ENSG00000105329, ENSG00000091136, ENSG00000197565, ENSG00000169031, ENSG00000204262, ENSG0000…	939	106	6879	2.280698052926638	0.0017902158144588176	1.0624522520031147E-4	8.38984435161131E-5
KEGG_PATHWAY	hsa05410:Hypertrophic cardiomyopathy (HCM)	27	1.0309278350515463	6.664829625111789E-6	ENSG00000161638, ENSG00000137809, ENSG00000160789, ENSG00000105855, ENSG00000162409, ENSG00000153956, ENSG00000198467, ENSG00000167460, ENSG00000132470, ENSG00000164171, ENSG00000005884, ENSG00000259207, ENSG00000182389, ENSG00000163069, ENSG00000184009, ENSG00000075624, ENSG00000150093, ENSG00000105329, ENSG00000138448, ENSG00000075461, ENSG00000119699, ENSG00000091409, ENSG00000082781, ENSG0000…	939	78	6879	2.5358810518554926	0.0018045446951320265	1.0624522520031147E-4	8.38984435161131E-5
KEGG_PATHWAY	hsa04210:Apoptosis	23	0.8781977854142803	1.0954136732311605E-5	ENSG00000023445, ENSG00000104689, ENSG00000168040, ENSG00000173530, ENSG00000026103, ENSG00000171552, ENSG00000162909, ENSG00000134259, ENSG00000003402, ENSG00000173039, ENSG00000110330, ENSG00000003400, ENSG00000137275, ENSG00000121858, ENSG00000117020, ENSG00000006062, ENSG00000171608, ENSG00000232810, ENSG00000120889, ENSG00000164305, ENSG00000015475, ENSG00000102871, ENSG00000014216	939	62	6879	2.717664639802123	0.0029641854152181457	1.6492061413646918E-4	1.3023251448414909E-4
KEGG_PATHWAY	hsa04145:Phagosome	41	1.5654830087819778	1.4337840583832736E-5	ENSG00000174130, ENSG00000161638, ENSG00000176014, ENSG00000113732, ENSG00000168394, ENSG00000116701, ENSG00000137801, ENSG00000164171, ENSG00000058262, ENSG00000137267, ENSG00000204592, ENSG00000276600, ENSG00000137285, ENSG00000234745, ENSG00000127824, ENSG00000185896, ENSG00000259207, ENSG00000185359, ENSG00000184009, ENSG00000105664, ENSG00000173391, ENSG00000075624, ENSG00000150093, ENSG0000…	939	150	6879	2.0024068157614487	0.0038780435452000495	2.0450288411677219E-4	1.6148936236527398E-4
KEGG_PATHWAY	hsa04380:Osteoclast differentiation	37	1.4127529591447117	1.8775424101285044E-5	ENSG00000101096, ENSG00000095585, ENSG00000115415, ENSG00000116701, ENSG00000027697, ENSG00000213928, ENSG00000077150, ENSG00000142166, ENSG00000120659, ENSG00000132170, ENSG00000159110, ENSG00000259207, ENSG00000141655, ENSG00000033327, ENSG00000162434, ENSG00000175592, ENSG00000106799, ENSG00000130522, ENSG00000075426, ENSG00000105329, ENSG00000104856, ENSG00000115008, ENSG00000159128, ENSG0000…	939	131	6879	2.069141282345194	0.005075264798364065	2.5440699657241236E-4	2.0089703788374997E-4
KEGG_PATHWAY	hsa04520:Adherens junction	24	0.9163802978235969	3.7857196330306586E-5	ENSG00000130202, ENSG00000106799, ENSG00000130402, ENSG00000075624, ENSG00000142949, ENSG00000105976, ENSG00000196396, ENSG00000072110, ENSG00000128340, ENSG00000006607, ENSG00000039068, ENSG00000176105, ENSG00000044115, ENSG00000110400, ENSG00000143217, ENSG00000158195, ENSG00000081059, ENSG00000168036, ENSG00000070831, ENSG00000184009, ENSG00000035403, ENSG00000019549, ENSG00000104067, ENSG0000…	939	71	6879	2.4763533276335328	0.01020704531217187	4.885381050244326E-4	3.8578285784217185E-4
KEGG_PATHWAY	hsa05203:Viral carcinogenesis	50	1.9091256204658267	4.040769777301768E-5	ENSG00000185507, ENSG00000131323, ENSG00000158406, ENSG00000105639, ENSG00000174775, ENSG00000204592, ENSG00000077150, ENSG00000276966, ENSG00000168610, ENSG00000124635, ENSG00000082512, ENSG00000030110, ENSG00000107175, ENSG00000070831, ENSG00000162434, ENSG00000130402, ENSG00000072110, ENSG00000170027, ENSG00000110092, ENSG00000056558, ENSG00000164305, ENSG00000254087, ENSG00000162889, ENSG0000…	939	205	6879	1.7867996571339517	0.010890966615346054	4.977493680221723E-4	3.930566965193538E-4
KEGG_PATHWAY	hsa05132:Salmonella infection	26	0.9927453226422298	6.942731254843274E-5	ENSG00000162704, ENSG00000163739, ENSG00000128591, ENSG00000174996, ENSG00000027697, ENSG00000241553, ENSG00000276600, ENSG00000130429, ENSG00000070831, ENSG00000169429, ENSG00000184009, ENSG00000126214, ENSG00000104067, ENSG00000075624, ENSG00000197102, ENSG00000115008, ENSG00000136068, ENSG00000159128, ENSG00000173039, ENSG00000196924, ENSG00000172936, ENSG00000077380, ENSG00000158195, ENSG0000…	939	83	6879	2.2948535355479427	0.018639549166820202	7.924793148783241E-4	6.257954737415548E-4
KEGG_PATHWAY	hsa04014:Ras signaling pathway	53	2.0236731576937763	7.018266995232391E-5	ENSG00000134954, ENSG00000148680, ENSG00000143590, ENSG00000113578, ENSG00000174775, ENSG00000180370, ENSG00000075651, ENSG00000138675, ENSG00000126458, ENSG00000070831, ENSG00000140443, ENSG00000099617, ENSG00000156299, ENSG00000171552, ENSG00000138685, ENSG00000243364, ENSG00000171435, ENSG00000114450, ENSG00000116473, ENSG00000184371, ENSG00000078369, ENSG00000017427, ENSG00000127314, ENSG0000…	939	226	6879	1.7180157765274675	0.018840428934423392	7.924793148783241E-4	6.257954737415548E-4
KEGG_PATHWAY	hsa04350:TGF-beta signaling pathway	26	0.9927453226422298	8.630832646931908E-5	ENSG00000158747, ENSG00000049323, ENSG00000198742, ENSG00000164093, ENSG00000137801, ENSG00000116985, ENSG00000177426, ENSG00000204217, ENSG00000163083, ENSG00000125845, ENSG00000115170, ENSG00000095739, ENSG00000104695, ENSG00000106799, ENSG00000156574, ENSG00000105329, ENSG00000137713, ENSG00000134363, ENSG00000112175, ENSG00000119699, ENSG00000232810, ENSG00000183682, ENSG00000147883, ENSG0000…	939	84	6879	2.2675338506009433	0.023119127089556102	8.99598325891749E-4	7.10383917862857E-4
KEGG_PATHWAY	hsa05414:Dilated cardiomyopathy	26	0.9927453226422298	8.630832646931908E-5	ENSG00000161638, ENSG00000137809, ENSG00000160789, ENSG00000105855, ENSG00000153956, ENSG00000198467, ENSG00000167460, ENSG00000132470, ENSG00000164171, ENSG00000005884, ENSG00000259207, ENSG00000182389, ENSG00000163069, ENSG00000184009, ENSG00000075624, ENSG00000150093, ENSG00000105329, ENSG00000138448, ENSG00000075461, ENSG00000119699, ENSG00000091409, ENSG00000082781, ENSG00000143549, ENSG0000…	939	84	6879	2.2675338506009433	0.023119127089556102	8.99598325891749E-4	7.10383917862857E-4
KEGG_PATHWAY	hsa05142:Chagas disease (American trypanosomiasis)	30	1.145475372279496	9.000125634594952E-5	ENSG00000174130, ENSG00000027697, ENSG00000026103, ENSG00000136634, ENSG00000003402, ENSG00000060558, ENSG00000168398, ENSG00000101333, ENSG00000169429, ENSG00000127666, ENSG00000106366, ENSG00000104695, ENSG00000106799, ENSG00000156475, ENSG00000105329, ENSG00000168040, ENSG00000137713, ENSG00000159128, ENSG00000173039, ENSG00000114353, ENSG00000119699, ENSG00000172936, ENSG00000087258, ENSG0000…	939	104	6879	2.113234209879577	0.024096370895900998	9.0334594332416E-4	7.133432910382666E-4
KEGG_PATHWAY	hsa04670:Leukocyte transendothelial migration	32	1.221840397098129	1.044888599090739E-4	ENSG00000181885, ENSG00000213445, ENSG00000116701, ENSG00000044115, ENSG00000168036, ENSG00000160293, ENSG00000101335, ENSG00000087245, ENSG00000070831, ENSG00000184009, ENSG00000050820, ENSG00000035403, ENSG00000163347, ENSG00000130402, ENSG00000075624, ENSG00000072110, ENSG00000150093, ENSG00000128340, ENSG00000197943, ENSG00000114353, ENSG00000101608, ENSG00000116473, ENSG00000189143, ENSG0000…	939	115	6879	2.0385053479649953	0.027920765157944505	9.97712449995811E-4	7.878614918786108E-4
KEGG_PATHWAY	hsa05222:Small cell lung cancer	26	0.9927453226422298	1.0676627693682109E-4	ENSG00000131323, ENSG00000073756, ENSG00000134871, ENSG00000164171, ENSG00000115414, ENSG00000058085, ENSG00000005884, ENSG00000187498, ENSG00000082512, ENSG00000023445, ENSG00000150093, ENSG00000091136, ENSG00000197565, ENSG00000138448, ENSG00000169031, ENSG00000171552, ENSG00000173039, ENSG00000110330, ENSG00000110092, ENSG00000091409, ENSG00000117020, ENSG00000171608, ENSG00000147883, ENSG0000…	939	85	6879	2.2408569817703436	0.02852059127300366	9.97712449995811E-4	7.878614918786108E-4
KEGG_PATHWAY	hsa05160:Hepatitis C	35	1.3363879343260787	1.5406146262901706E-4	ENSG00000185507, ENSG00000131323, ENSG00000181885, ENSG00000263528, ENSG00000115415, ENSG00000174775, ENSG00000111335, ENSG00000213928, ENSG00000142166, ENSG00000168610, ENSG00000089127, ENSG00000159110, ENSG00000125347, ENSG00000169429, ENSG00000127666, ENSG00000162434, ENSG00000163347, ENSG00000104695, ENSG00000156475, ENSG00000137713, ENSG00000173039, ENSG00000164342, ENSG00000189143, ENSG0000…	939	133	6879	1.9278627879603163	0.04089418643433762	0.0013916885457487874	0.0010989717667536552
KEGG_PATHWAY	hsa05164:Influenza A	42	1.6036655211912942	2.3577740634561615E-4	ENSG00000185507, ENSG00000104689, ENSG00000263528, ENSG00000115415, ENSG00000111335, ENSG00000027697, ENSG00000026103, ENSG00000213928, ENSG00000173744, ENSG00000275896, ENSG00000142166, ENSG00000089127, ENSG00000159110, ENSG00000169429, ENSG00000184009, ENSG00000127666, ENSG00000140464, ENSG00000162434, ENSG00000140564, ENSG00000075624, ENSG00000241106, ENSG00000115008, ENSG00000173530, ENSG0000…	939	174	6879	1.768315522749807	0.06190420739923563	0.0020611508748278056	0.0016276246760632857
KEGG_PATHWAY	hsa05145:Toxoplasmosis	29	1.1072928598701794	6.174193382490976E-4	ENSG00000110324, ENSG00000115415, ENSG00000027697, ENSG00000136634, ENSG00000058085, ENSG00000168610, ENSG00000162434, ENSG00000023445, ENSG00000150093, ENSG00000105329, ENSG00000243646, ENSG00000091136, ENSG00000241106, ENSG00000171552, ENSG00000159128, ENSG00000173039, ENSG00000114353, ENSG00000110330, ENSG00000119699, ENSG00000172936, ENSG00000091409, ENSG00000012779, ENSG00000087258, ENSG0000…	939	110	6879	1.931367993029335	0.15411538319793427	0.005228770020797045	0.00412899182454084
KEGG_PATHWAY	hsa05152:Tuberculosis	41	1.5654830087819778	6.907557877491044E-4	ENSG00000174130, ENSG00000110944, ENSG00000110324, ENSG00000172175, ENSG00000115415, ENSG00000027697, ENSG00000172216, ENSG00000136634, ENSG00000003400, ENSG00000134070, ENSG00000142867, ENSG00000185896, ENSG00000015475, ENSG00000176170, ENSG00000162434, ENSG00000104312, ENSG00000178363, ENSG00000111424, ENSG00000105329, ENSG00000243646, ENSG00000241106, ENSG00000115008, ENSG00000168040, ENSG0000…	939	177	6879	1.696954928611397	0.17077147735122955	0.0056725702569699185	0.004479446623585101
KEGG_PATHWAY	hsa05168:Herpes simplex infection	42	1.6036655211912942	7.157863016351152E-4	ENSG00000185507, ENSG00000131323, ENSG00000099804, ENSG00000263528, ENSG00000168394, ENSG00000115415, ENSG00000111335, ENSG00000027697, ENSG00000026103, ENSG00000110400, ENSG00000213928, ENSG00000204592, ENSG00000142166, ENSG00000082512, ENSG00000089127, ENSG00000234745, ENSG00000159110, ENSG00000164136, ENSG00000127666, ENSG00000140464, ENSG00000162434, ENSG00000130202, ENSG00000197780, ENSG0000…	939	183	6879	1.6813491855653904	0.1763812550539703	0.005705237874797536	0.004505243192644548
KEGG_PATHWAY	hsa05133:Pertussis	22	0.8400152730049638	7.700040074838729E-4	ENSG00000110944, ENSG00000161638, ENSG00000150093, ENSG00000178363, ENSG00000115008, ENSG00000136634, ENSG00000173039, ENSG00000114353, ENSG00000172936, ENSG00000172757, ENSG00000224389, ENSG00000169896, ENSG00000185386, ENSG00000232810, ENSG00000164305, ENSG00000125347, ENSG00000124875, ENSG00000163735, ENSG00000169429, ENSG00000125730, ENSG00000127666, ENSG00000182326	939	75	6879	2.148924387646433	0.18840308005552575	0.00596203102937513	0.004708024502901394
KEGG_PATHWAY	hsa04068:FoxO signaling pathway	33	1.2600229095074456	8.680830046792936E-4	ENSG00000113916, ENSG00000162409, ENSG00000174775, ENSG00000099860, ENSG00000156804, ENSG00000136634, ENSG00000118971, ENSG00000168610, ENSG00000118515, ENSG00000169047, ENSG00000176171, ENSG00000145632, ENSG00000140443, ENSG00000129355, ENSG00000106799, ENSG00000135679, ENSG00000116717, ENSG00000103942, ENSG00000105329, ENSG00000119699, ENSG00000110092, ENSG00000150907, ENSG00000139112, ENSG0000…	939	134	6879	1.8041342806733107	0.20970790541495243	0.006534735951891349	0.005160271194482468
KEGG_PATHWAY	hsa04390:Hippo signaling pathway	36	1.3745704467353952	9.063423178388669E-4	ENSG00000139926, ENSG00000135925, ENSG00000039068, ENSG00000074047, ENSG00000113578, ENSG00000044115, ENSG00000116985, ENSG00000154764, ENSG00000118971, ENSG00000204217, ENSG00000125845, ENSG00000168036, ENSG00000162552, ENSG00000184009, ENSG00000106366, ENSG00000164930, ENSG00000104695, ENSG00000106799, ENSG00000075624, ENSG00000155760, ENSG00000156475, ENSG00000105329, ENSG00000143816, ENSG0000…	939	151	6879	1.746567082072657	0.21786673924074307	0.006638345084711701	0.005242088000473447
KEGG_PATHWAY	hsa04514:Cell adhesion molecules (CAMs)	34	1.2982054219167622	0.0011977492249731114	ENSG00000181885, ENSG00000128594, ENSG00000105855, ENSG00000039068, ENSG00000103855, ENSG00000110400, ENSG00000204592, ENSG00000148948, ENSG00000120217, ENSG00000234745, ENSG00000163347, ENSG00000130202, ENSG00000142949, ENSG00000150093, ENSG00000110876, ENSG00000116815, ENSG00000241106, ENSG00000138448, ENSG00000198910, ENSG00000197965, ENSG00000174469, ENSG00000204525, ENSG00000170558, ENSG0000…	939	142	6879	1.7540836070737524	0.27731698568427976	0.008541843157045084	0.006745219319585417
KEGG_PATHWAY	hsa05162:Measles	32	1.221840397098129	0.0015829646083161352	ENSG00000185507, ENSG00000104689, ENSG00000263528, ENSG00000115415, ENSG00000105639, ENSG00000111335, ENSG00000027697, ENSG00000026103, ENSG00000213928, ENSG00000118971, ENSG00000142166, ENSG00000168610, ENSG00000089127, ENSG00000159110, ENSG00000162434, ENSG00000126561, ENSG00000115008, ENSG00000173530, ENSG00000159128, ENSG00000173039, ENSG00000115267, ENSG00000157601, ENSG00000110092, ENSG0000…	939	133	6879	1.7626174061351463	0.349050557037202	0.010999574585991606	0.008686010927683408
KEGG_PATHWAY	hsa04610:Complement and coagulation cascades	20	0.7636502481863306	0.001676120433123378	ENSG00000243649, ENSG00000104368, ENSG00000171560, ENSG00000110799, ENSG00000171564, ENSG00000117525, ENSG00000171860, ENSG00000197249, ENSG00000131187, ENSG00000171557, ENSG00000224389, ENSG00000168398, ENSG00000188488, ENSG00000099937, ENSG00000125730, ENSG00000122861, ENSG00000106366, ENSG00000085063, ENSG00000182326, ENSG00000011422	939	69	6879	2.12344307079687	0.3653043804045578	0.011355715934410886	0.008967244317210072
KEGG_PATHWAY	hsa05161:Hepatitis B	34	1.2982054219167622	0.0017393650765527345	ENSG00000185507, ENSG00000101096, ENSG00000263528, ENSG00000115415, ENSG00000174775, ENSG00000134574, ENSG00000026103, ENSG00000138378, ENSG00000003400, ENSG00000142166, ENSG00000168610, ENSG00000107175, ENSG00000169429, ENSG00000127666, ENSG00000162434, ENSG00000095015, ENSG00000106799, ENSG00000126561, ENSG00000105329, ENSG00000146592, ENSG00000168040, ENSG00000173039, ENSG00000115267, ENSG0000…	939	145	6879	1.7177922220998127	0.37610821815732165	0.01149677892062905	0.009078637228836225
KEGG_PATHWAY	hsa04066:HIF-1 signaling pathway	25	0.9545628102329133	0.0019208747966453852	ENSG00000129521, ENSG00000159399, ENSG00000111674, ENSG00000027697, ENSG00000170525, ENSG00000168610, ENSG00000117394, ENSG00000102265, ENSG00000106366, ENSG00000140443, ENSG00000108515, ENSG00000156510, ENSG00000100292, ENSG00000099875, ENSG00000072274, ENSG00000159128, ENSG00000197943, ENSG00000156515, ENSG00000152256, ENSG00000173039, ENSG00000117020, ENSG00000171608, ENSG00000078401, ENSG0000…	939	96	6879	1.9077808839190629	0.4061079282601471	0.01239421594978332	0.009787314440050295
KEGG_PATHWAY	hsa04144:Endocytosis	50	1.9091256204658267	0.0021995878062361666	ENSG00000108669, ENSG00000024422, ENSG00000162704, ENSG00000174775, ENSG00000198742, ENSG00000075651, ENSG00000114423, ENSG00000204592, ENSG00000139722, ENSG00000084733, ENSG00000120318, ENSG00000153071, ENSG00000130429, ENSG00000072818, ENSG00000101199, ENSG00000070831, ENSG00000185359, ENSG00000140443, ENSG00000013016, ENSG00000106799, ENSG00000134287, ENSG00000168461, ENSG00000072274, ENSG0000…	939	241	6879	1.5198918245330293	0.4493989794107228	0.013862518499767468	0.010946785826384644
KEGG_PATHWAY	hsa05130:Pathogenic Escherichia coli infection	16	0.6109201985490645	0.0024911623768490974	ENSG00000075624, ENSG00000176014, ENSG00000150093, ENSG00000162704, ENSG00000039068, ENSG00000241553, ENSG00000137267, ENSG00000085733, ENSG00000137285, ENSG00000167552, ENSG00000168036, ENSG00000258947, ENSG00000130429, ENSG00000127824, ENSG00000070831, ENSG00000184009	939	51	6879	2.298314853097789	0.4913256755892428	0.015343295548320578	0.012116107923766065
KEGG_PATHWAY	hsa04071:Sphingolipid signaling pathway	29	1.1072928598701794	0.0025672668443258006	ENSG00000174775, ENSG00000075651, ENSG00000163082, ENSG00000166311, ENSG00000168398, ENSG00000101333, ENSG00000015475, ENSG00000176170, ENSG00000033327, ENSG00000104695, ENSG00000213694, ENSG00000156475, ENSG00000177076, ENSG00000068971, ENSG00000128340, ENSG00000137713, ENSG00000267534, ENSG00000173039, ENSG00000114353, ENSG00000164023, ENSG00000166224, ENSG00000117020, ENSG00000232810, ENSG0000…	939	120	6879	1.7704206602768904	0.5017353451349271	0.015460651440273154	0.01220878010412714
KEGG_PATHWAY	hsa05169:Epstein-Barr virus infection	29	1.1072928598701794	0.0033089843820642145	ENSG00000131323, ENSG00000175166, ENSG00000105639, ENSG00000026025, ENSG00000204592, ENSG00000077150, ENSG00000168610, ENSG00000082512, ENSG00000234745, ENSG00000162434, ENSG00000135679, ENSG00000116815, ENSG00000104856, ENSG00000197943, ENSG00000173039, ENSG00000204525, ENSG00000137275, ENSG00000118503, ENSG00000204642, ENSG00000117020, ENSG00000006062, ENSG00000185386, ENSG00000171608, ENSG0000…	939	122	6879	1.7413973707641544	0.5927066898157274	0.019494234076943524	0.015393970820907434
KEGG_PATHWAY	hsa05202:Transcriptional misregulation in cancer	36	1.3745704467353952	0.005441853939469364	ENSG00000113916, ENSG00000147050, ENSG00000104368, ENSG00000105976, ENSG00000162924, ENSG00000178573, ENSG00000135363, ENSG00000172216, ENSG00000173801, ENSG00000118971, ENSG00000132170, ENSG00000115590, ENSG00000124813, ENSG00000081189, ENSG00000278828, ENSG00000139083, ENSG00000169429, ENSG00000140464, ENSG00000140443, ENSG00000158715, ENSG00000135679, ENSG00000197461, ENSG00000033170, ENSG0000…	939	167	6879	1.5792313137303666	0.7720820769022251	0.03137749824672761	0.024777803043541363
KEGG_PATHWAY	hsa04530:Tight junction	22	0.8400152730049638	0.005571775984839211	ENSG00000104695, ENSG00000181885, ENSG00000105357, ENSG00000130402, ENSG00000075624, ENSG00000156475, ENSG00000072110, ENSG00000137713, ENSG00000101608, ENSG00000166025, ENSG00000085733, ENSG00000060138, ENSG00000189143, ENSG00000253958, ENSG00000100345, ENSG00000101335, ENSG00000178184, ENSG00000184697, ENSG00000070831, ENSG00000184009, ENSG00000104067, ENSG00000163347	939	87	6879	1.8525210238331316	0.7800100769450983	0.031457318581071377	0.024840834599074817
KEGG_PATHWAY	hsa04630:Jak-STAT signaling pathway	32	1.221840397098129	0.006375261688544258	ENSG00000110944, ENSG00000110324, ENSG00000131724, ENSG00000077238, ENSG00000115415, ENSG00000105639, ENSG00000027697, ENSG00000213928, ENSG00000136634, ENSG00000138378, ENSG00000118971, ENSG00000113494, ENSG00000142166, ENSG00000168610, ENSG00000134470, ENSG00000120833, ENSG00000159110, ENSG00000164136, ENSG00000185436, ENSG00000162434, ENSG00000095752, ENSG00000128342, ENSG00000126561, ENSG0000…	939	145	6879	1.6167456207998239	0.823286710605363	0.035259100359091716	0.027842979619356556
KEGG_PATHWAY	hsa04666:Fc gamma R-mediated phagocytosis	21	0.8018327605956471	0.007897354613754322	ENSG00000162704, ENSG00000128340, ENSG00000168918, ENSG00000075651, ENSG00000241553, ENSG00000197943, ENSG00000148180, ENSG00000172757, ENSG00000158195, ENSG00000117020, ENSG00000171608, ENSG00000160293, ENSG00000130429, ENSG00000125753, ENSG00000254087, ENSG00000182541, ENSG00000070831, ENSG00000106683, ENSG00000277443, ENSG00000176170, ENSG00000033327	939	84	6879	1.8314696485623003	0.8833618359441244	0.04280366200654843	0.0338006777468685
KEGG_PATHWAY	hsa04662:B cell receptor signaling pathway	18	0.6872852233676976	0.009700736326673197	ENSG00000101096, ENSG00000198286, ENSG00000095585, ENSG00000172175, ENSG00000128340, ENSG00000168918, ENSG00000155629, ENSG00000174775, ENSG00000152689, ENSG00000197943, ENSG00000173039, ENSG00000070190, ENSG00000117020, ENSG00000171608, ENSG00000160293, ENSG00000146232, ENSG00000254087, ENSG00000142867	939	69	6879	1.911098763717183	0.928762345385663	0.051547049892714435	0.04070505046878557
KEGG_PATHWAY	hsa04062:Chemokine signaling pathway	38	1.4509354715540281	0.010343598457583557	ENSG00000183625, ENSG00000163739, ENSG00000115415, ENSG00000174775, ENSG00000105639, ENSG00000172215, ENSG00000006210, ENSG00000168610, ENSG00000160293, ENSG00000129946, ENSG00000186469, ENSG00000163823, ENSG00000102962, ENSG00000124875, ENSG00000101333, ENSG00000161921, ENSG00000070831, ENSG00000169429, ENSG00000050820, ENSG00000172380, ENSG00000156234, ENSG00000156299, ENSG00000128340, ENSG0000…	939	186	6879	1.496684874093923	0.9402575873635777	0.05390606119240662	0.0425678859600554
KEGG_PATHWAY	hsa04919:Thyroid hormone signaling pathway	26	0.9927453226422298	0.010892553612594148	ENSG00000161714, ENSG00000211448, ENSG00000115415, ENSG00000174775, ENSG00000187091, ENSG00000074181, ENSG00000134250, ENSG00000168036, ENSG00000117394, ENSG00000148400, ENSG00000091831, ENSG00000101333, ENSG00000259207, ENSG00000162552, ENSG00000184009, ENSG00000090020, ENSG00000135679, ENSG00000075624, ENSG00000138448, ENSG00000197943, ENSG00000172348, ENSG00000110092, ENSG00000150907, ENSG0000…	939	115	6879	1.6562855952215585	0.9485979129089138	0.055695887339868196	0.043981254209342416
KEGG_PATHWAY	hsa04070:Phosphatidylinositol signaling system	23	0.8781977854142803	0.011246233257727976	ENSG00000102780, ENSG00000161714, ENSG00000178363, ENSG00000101290, ENSG00000137825, ENSG00000155252, ENSG00000168918, ENSG00000166908, ENSG00000078269, ENSG00000151689, ENSG00000065357, ENSG00000187091, ENSG00000132376, ENSG00000197943, ENSG00000149091, ENSG00000040933, ENSG00000150867, ENSG00000157680, ENSG00000171608, ENSG00000086544, ENSG00000109452, ENSG00000101333, ENSG00000161896	939	98	6879	1.7193388537523637	0.953345996398791	0.056439429867486686	0.044568405873218274
KEGG_PATHWAY	hsa05218:Melanoma	18	0.6872852233676976	0.012952648598724961	ENSG00000161958, ENSG00000135679, ENSG00000197461, ENSG00000105976, ENSG00000039068, ENSG00000113578, ENSG00000174775, ENSG00000138685, ENSG00000138675, ENSG00000110092, ENSG00000147889, ENSG00000117020, ENSG00000171608, ENSG00000145431, ENSG00000100311, ENSG00000017427, ENSG00000124762, ENSG00000140443	939	71	6879	1.8572649957251495	0.9707857590140997	0.061581890706218674	0.04862924210749371
KEGG_PATHWAY	hsa05140:Leishmaniasis	18	0.6872852233676976	0.012952648598724961	ENSG00000073756, ENSG00000150093, ENSG00000105329, ENSG00000241106, ENSG00000115008, ENSG00000115415, ENSG00000116701, ENSG00000027697, ENSG00000159128, ENSG00000136634, ENSG00000173039, ENSG00000119699, ENSG00000172936, ENSG00000169896, ENSG00000185386, ENSG00000232810, ENSG00000125730, ENSG00000162434	939	71	6879	1.8572649957251495	0.9707857590140997	0.061581890706218674	0.04862924210749371
KEGG_PATHWAY	hsa04917:Prolactin signaling pathway	18	0.6872852233676976	0.012952648598724961	ENSG00000126561, ENSG00000115415, ENSG00000174775, ENSG00000173039, ENSG00000118971, ENSG00000110092, ENSG00000113494, ENSG00000168610, ENSG00000120659, ENSG00000117020, ENSG00000120833, ENSG00000185386, ENSG00000171608, ENSG00000125347, ENSG00000091831, ENSG00000129946, ENSG00000141655, ENSG00000184557	939	71	6879	1.8572649957251495	0.9707857590140997	0.061581890706218674	0.04862924210749371
KEGG_PATHWAY	hsa05323:Rheumatoid arthritis	21	0.8018327605956471	0.01330702943222626	ENSG00000110944, ENSG00000095752, ENSG00000105329, ENSG00000241106, ENSG00000113732, ENSG00000115008, ENSG00000115009, ENSG00000119699, ENSG00000184371, ENSG00000120659, ENSG00000232810, ENSG00000100554, ENSG00000124875, ENSG00000163735, ENSG00000108691, ENSG00000227507, ENSG00000164136, ENSG00000102575, ENSG00000141655, ENSG00000090339, ENSG00000169429	939	88	6879	1.7482210281731048	0.9734947888978985	0.062175947864367524	0.0490983499740762
KEGG_PATHWAY	hsa05211:Renal cell carcinoma	17	0.6491027109583811	0.013907373221616233	ENSG00000129521, ENSG00000134954, ENSG00000105976, ENSG00000105329, ENSG00000174775, ENSG00000180370, ENSG00000077264, ENSG00000119699, ENSG00000116473, ENSG00000117020, ENSG00000117394, ENSG00000171608, ENSG00000100311, ENSG00000107263, ENSG00000070831, ENSG00000163235, ENSG00000127314	939	66	6879	1.8869687288217638	0.9775249939583835	0.06387962954335592	0.050443692702133454
KEGG_PATHWAY	hsa04370:VEGF signaling pathway	16	0.6109201985490645	0.014884037159885852	ENSG00000101096, ENSG00000105499, ENSG00000073756, ENSG00000128340, ENSG00000128052, ENSG00000174775, ENSG00000197943, ENSG00000117020, ENSG00000185386, ENSG00000171608, ENSG00000129946, ENSG00000089159, ENSG00000162889, ENSG00000070831, ENSG00000176170, ENSG00000106211	939	61	6879	1.9215419263604463	0.982818004682441	0.06722623450548443	0.05308639920359288
KEGG_PATHWAY	hsa05166:HTLV-I infection	48	1.8327605956471937	0.016131912368726083	ENSG00000101096, ENSG00000134954, ENSG00000135925, ENSG00000174775, ENSG00000105639, ENSG00000154764, ENSG00000204592, ENSG00000118971, ENSG00000077150, ENSG00000134470, ENSG00000115590, ENSG00000168036, ENSG00000117394, ENSG00000158186, ENSG00000234745, ENSG00000126458, ENSG00000164136, ENSG00000162552, ENSG00000164930, ENSG00000162434, ENSG00000095015, ENSG00000175592, ENSG00000106799, ENSG0000…	939	254	6879	1.3844180020628412	0.9878131096033873	0.07166800412991424	0.05659392208044888
KEGG_PATHWAY	hsa05219:Bladder cancer	12	0.45819014891179843	0.018464462829704778	ENSG00000110092, ENSG00000147889, ENSG00000135679, ENSG00000113070, ENSG00000025708, ENSG00000039068, ENSG00000174775, ENSG00000087245, ENSG00000137801, ENSG00000169429, ENSG00000124762, ENSG00000167657	939	41	6879	2.1441595885607416	0.9935947862233798	0.07947174796360433	0.06275628805982039
KEGG_PATHWAY	hsa05416:Viral myocarditis	15	0.572737686139748	0.018474981998919088	ENSG00000105974, ENSG00000075624, ENSG00000128340, ENSG00000241106, ENSG00000204592, ENSG00000204525, ENSG00000110092, ENSG00000204642, ENSG00000234745, ENSG00000164305, ENSG00000015475, ENSG00000163069, ENSG00000090339, ENSG00000184009, ENSG00000143322	939	57	6879	1.9278627879603158	0.9936133621353442	0.07947174796360433	0.06275628805982039
KEGG_PATHWAY	hsa04611:Platelet activation	27	1.0309278350515463	0.026715024092345805	ENSG00000105499, ENSG00000108821, ENSG00000130635, ENSG00000171560, ENSG00000172575, ENSG00000171564, ENSG00000065534, ENSG00000164171, ENSG00000101333, ENSG00000259207, ENSG00000184009, ENSG00000075624, ENSG00000150093, ENSG00000110799, ENSG00000197943, ENSG00000204262, ENSG00000114353, ENSG00000171557, ENSG00000101608, ENSG00000116473, ENSG00000117020, ENSG00000185386, ENSG00000171608, ENSG0000…	939	130	6879	1.5215286311132956	0.9993498025365458	0.11312143014102677	0.08932836180878129
KEGG_PATHWAY	hsa04722:Neurotrophin signaling pathway	25	0.9545628102329133	0.03236693652527396	ENSG00000176697, ENSG00000174775, ENSG00000111252, ENSG00000134259, ENSG00000134070, ENSG00000169047, ENSG00000129946, ENSG00000070831, ENSG00000095015, ENSG00000104312, ENSG00000178363, ENSG00000148053, ENSG00000110851, ENSG00000197943, ENSG00000080815, ENSG00000173039, ENSG00000116473, ENSG00000117020, ENSG00000171606, ENSG00000185386, ENSG00000171608, ENSG00000146232, ENSG00000107263, ENSG0000…	939	120	6879	1.5262247071352504	0.9998658472513253	0.13494522766691144	0.10656191409859427
KEGG_PATHWAY	hsa04550:Signaling pathways regulating pluripotency of stem cells	28	1.069110347460863	0.03702896553646779	ENSG00000135925, ENSG00000174775, ENSG00000105639, ENSG00000154764, ENSG00000204217, ENSG00000168610, ENSG00000163083, ENSG00000125845, ENSG00000168036, ENSG00000115170, ENSG00000162552, ENSG00000164930, ENSG00000162434, ENSG00000140443, ENSG00000136826, ENSG00000128342, ENSG00000136603, ENSG00000155760, ENSG00000156574, ENSG00000143816, ENSG00000111186, ENSG00000138685, ENSG00000117020, ENSG0000…	939	140	6879	1.4651757188498404	0.9999637603736163	0.15204317667246625	0.12006361552733495
KEGG_PATHWAY	hsa05131:Shigellosis	15	0.572737686139748	0.04665155585148808	ENSG00000161638, ENSG00000104312, ENSG00000075624, ENSG00000150093, ENSG00000162704, ENSG00000241553, ENSG00000173039, ENSG00000085733, ENSG00000158195, ENSG00000185386, ENSG00000130429, ENSG00000070831, ENSG00000169429, ENSG00000184009, ENSG00000035403	939	64	6879	1.7170027955271565	0.9999976165807621	0.18592017111401868	0.1468151904738007
KEGG_PATHWAY	hsa05321:Inflammatory bowel disease (IBD)	15	0.572737686139748	0.04665155585148808	ENSG00000110944, ENSG00000077238, ENSG00000178573, ENSG00000105329, ENSG00000241106, ENSG00000115008, ENSG00000115415, ENSG00000027697, ENSG00000159128, ENSG00000136634, ENSG00000138378, ENSG00000173039, ENSG00000119699, ENSG00000168610, ENSG00000232810	939	64	6879	1.7170027955271565	0.9999976165807621	0.18592017111401868	0.1468151904738007
KEGG_PATHWAY	hsa04622:RIG-I-like receptor signaling pathway	16	0.6109201985490645	0.04747687278313275	ENSG00000185507, ENSG00000131323, ENSG00000095015, ENSG00000187608, ENSG00000263528, ENSG00000168040, ENSG00000173039, ENSG00000115267, ENSG00000003400, ENSG00000137275, ENSG00000083799, ENSG00000185386, ENSG00000232810, ENSG00000102871, ENSG00000169429, ENSG00000107201	939	70	6879	1.6744865358283891	0.9999981151864601	0.186467138032304	0.14724711268971608
KEGG_PATHWAY	hsa05215:Prostate cancer	19	0.7254677357770141	0.04823986752031402	ENSG00000135679, ENSG00000197461, ENSG00000146592, ENSG00000174775, ENSG00000173039, ENSG00000110092, ENSG00000150907, ENSG00000081059, ENSG00000167034, ENSG00000117020, ENSG00000168036, ENSG00000171608, ENSG00000145431, ENSG00000100311, ENSG00000107175, ENSG00000017427, ENSG00000163235, ENSG00000124762, ENSG00000140443	939	88	6879	1.581723787394714	0.9999984831070012	0.18675720140007285	0.1474761664192457
KEGG_PATHWAY	hsa00512:Mucin type O-Glycan biosynthesis	9	0.3436426116838488	0.05139283000011471	ENSG00000110328, ENSG00000164574, ENSG00000157350, ENSG00000198488, ENSG00000176928, ENSG00000187210, ENSG00000136542, ENSG00000109586, ENSG00000143641	939	31	6879	2.1268679789755742	0.9999993828152427	0.19383789288141667	0.15306756116835118
KEGG_PATHWAY	hsa05212:Pancreatic cancer	15	0.572737686139748	0.05231325992162482	ENSG00000106799, ENSG00000128340, ENSG00000105329, ENSG00000115415, ENSG00000171552, ENSG00000173039, ENSG00000119699, ENSG00000110092, ENSG00000147889, ENSG00000168610, ENSG00000117020, ENSG00000171608, ENSG00000070831, ENSG00000163235, ENSG00000162434	939	65	6879	1.6905873679036618	0.9999995255811865	0.19383789288141667	0.15306756116835118
KEGG_PATHWAY	hsa05214:Glioma	15	0.572737686139748	0.05231325992162482	ENSG00000135679, ENSG00000197461, ENSG00000178363, ENSG00000174775, ENSG00000197943, ENSG00000110092, ENSG00000147889, ENSG00000117020, ENSG00000171608, ENSG00000129946, ENSG00000100311, ENSG00000017427, ENSG00000163235, ENSG00000124762, ENSG00000140443	939	65	6879	1.6905873679036618	0.9999995255811865	0.19383789288141667	0.15306756116835118
KEGG_PATHWAY	hsa00562:Inositol phosphate metabolism	16	0.6109201985490645	0.052929904329242924	ENSG00000161714, ENSG00000137825, ENSG00000155252, ENSG00000168918, ENSG00000166908, ENSG00000078269, ENSG00000151689, ENSG00000187091, ENSG00000132376, ENSG00000197943, ENSG00000040933, ENSG00000150867, ENSG00000171608, ENSG00000086544, ENSG00000109452, ENSG00000101333	939	71	6879	1.6509022184223552	0.9999996023000602	0.19383789288141667	0.15306756116835118
KEGG_PATHWAY	hsa05134:Legionellosis	13	0.4963726613211149	0.05641364396611045	ENSG00000163739, ENSG00000173039, ENSG00000077150, ENSG00000172936, ENSG00000169896, ENSG00000126803, ENSG00000232810, ENSG00000164305, ENSG00000163734, ENSG00000176171, ENSG00000169429, ENSG00000101210, ENSG00000125730	939	54	6879	1.7636374393562892	0.9999998535033052	0.20384130019754576	0.16096693078330182
KEGG_PATHWAY	hsa04730:Long-term depression	14	0.5345551737304315	0.057668951487132455	ENSG00000104695, ENSG00000105499, ENSG00000147571, ENSG00000174775, ENSG00000137713, ENSG00000114353, ENSG00000087258, ENSG00000254087, ENSG00000120063, ENSG00000101333, ENSG00000017427, ENSG00000125675, ENSG00000146535, ENSG00000140443	939	60	6879	1.7093716719914804	0.9999998978710878	0.20563534017122231	0.16238362655587296
KEGG_PATHWAY	hsa05220:Chronic myeloid leukemia	16	0.6109201985490645	0.05880139565041855	ENSG00000106799, ENSG00000135679, ENSG00000126561, ENSG00000105329, ENSG00000174775, ENSG00000114423, ENSG00000171552, ENSG00000173039, ENSG00000119699, ENSG00000110092, ENSG00000147889, ENSG00000117020, ENSG00000171608, ENSG00000129946, ENSG00000033327, ENSG00000124762	939	72	6879	1.627973020944267	0.9999999262731986	0.20695036650991466	0.16342206063882558
KEGG_PATHWAY	hsa05144:Malaria	12	0.45819014891179843	0.06203291327885924	ENSG00000119699, ENSG00000172936, ENSG00000105664, ENSG00000105976, ENSG00000105329, ENSG00000232810, ENSG00000108691, ENSG00000137801, ENSG00000123384, ENSG00000136634, ENSG00000090339, ENSG00000169429	939	49	6879	1.794092716958988	0.9999999709705106	0.21552460895603662	0.17019286463687022
KEGG_PATHWAY	hsa04310:Wnt signaling pathway	26	0.9927453226422298	0.0808851316988598	ENSG00000101096, ENSG00000135925, ENSG00000154764, ENSG00000118971, ENSG00000168036, ENSG00000101333, ENSG00000162552, ENSG00000095739, ENSG00000164930, ENSG00000104332, ENSG00000175592, ENSG00000140807, ENSG00000155760, ENSG00000128340, ENSG00000162738, ENSG00000143816, ENSG00000111186, ENSG00000137673, ENSG00000080815, ENSG00000173218, ENSG00000110092, ENSG00000101849, ENSG00000081059, ENSG0000…	939	138	6879	1.3802379960179656	0.9999999998816377	0.27746671759988617	0.21910655928551895
KEGG_PATHWAY	hsa05034:Alcoholism	32	1.221840397098129	0.08213122499097865	ENSG00000158406, ENSG00000180596, ENSG00000180573, ENSG00000147571, ENSG00000176697, ENSG00000069535, ENSG00000174775, ENSG00000196747, ENSG00000197903, ENSG00000276966, ENSG00000124635, ENSG00000278828, ENSG00000129946, ENSG00000048052, ENSG00000186469, ENSG00000107175, ENSG00000172380, ENSG00000178363, ENSG00000148053, ENSG00000146592, ENSG00000114353, ENSG00000114450, ENSG00000274750, ENSG0000…	939	177	6879	1.3244526272088952	0.9999999999180514	0.27821952465694016	0.21970102685086787
KEGG_PATHWAY	hsa04974:Protein digestion and absorption	18	0.6872852233676976	0.08403355380432218	ENSG00000104783, ENSG00000155465, ENSG00000204291, ENSG00000108821, ENSG00000092068, ENSG00000130635, ENSG00000197565, ENSG00000134871, ENSG00000169031, ENSG00000204262, ENSG00000124749, ENSG00000275896, ENSG00000142156, ENSG00000187498, ENSG00000142173, ENSG00000049089, ENSG00000182871, ENSG00000081052	939	88	6879	1.4984751670055183	0.9999999999532951	0.2811492972959421	0.22201457424845614
KEGG_PATHWAY	hsa05230:Central carbon metabolism in cancer	14	0.5345551737304315	0.08836454313545808	ENSG00000156510, ENSG00000115419, ENSG00000105976, ENSG00000067057, ENSG00000067225, ENSG00000078237, ENSG00000159399, ENSG00000174775, ENSG00000152256, ENSG00000156515, ENSG00000171314, ENSG00000117020, ENSG00000117394, ENSG00000171608	939	64	6879	1.602535942492013	0.9999999999870716	0.2920340388988919	0.23060990525595157
