## Supplementary material for "Modeling of Aberrant Epithelial Reprogramming in Idiopathic Pulmonary Fibrosis using Human Induced Pluripotent Stem Cell-derived Alveolar Organoids": List_S9

Category	Term	Count	%	PValue	Genes	List Total	Pop Hits	Pop Total	Fold Enrichment	Bonferroni	Benjamini	FDR
KEGG_PATHWAY	hsa03010:Ribosome	62	2.670111972437554	3.994628920311378E-24	ENSG00000142937, ENSG00000110700, ENSG00000177600, ENSG00000171863, ENSG00000197728, ENSG00000142541, ENSG00000171858, ENSG00000170889, ENSG00000105193, ENSG00000109475, ENSG00000167526, ENSG00000138326, ENSG00000241343, ENSG00000115268, ENSG00000136942, ENSG00000174547, ENSG00000168028, ENSG00000233927, ENSG00000197958, ENSG00000144713, ENSG00000137154, ENSG00000166441, ENSG00000231500, ENSG0000…	761	136	6879	4.120912885522145	1.1464585001293653E-21	1.1464585001293653E-21	1.1065122109262516E-21
KEGG_PATHWAY	hsa03030:DNA replication	23	0.9905254091300603	5.660935900709986E-13	ENSG00000163918, ENSG00000133119, ENSG00000132646, ENSG00000112118, ENSG00000198056, ENSG00000077514, ENSG00000073111, ENSG00000049541, ENSG00000104889, ENSG00000076003, ENSG00000111445, ENSG00000104738, ENSG00000138346, ENSG00000062822, ENSG00000101868, ENSG00000100479, ENSG00000168496, ENSG00000166508, ENSG00000177084, ENSG00000100297, ENSG00000106399, ENSG00000014138, ENSG00000105486	761	36	6879	5.775186158563294	1.6247148071357742E-10	8.123443017518831E-11	7.840396222483331E-11
KEGG_PATHWAY	hsa04110:Cell cycle	43	1.8518518518518516	7.223773160673427E-12	ENSG00000123080, ENSG00000073111, ENSG00000076003, ENSG00000006634, ENSG00000134057, ENSG00000007968, ENSG00000112742, ENSG00000170312, ENSG00000097046, ENSG00000158402, ENSG00000157456, ENSG00000135446, ENSG00000111276, ENSG00000175305, ENSG00000117399, ENSG00000166851, ENSG00000085840, ENSG00000101412, ENSG00000105173, ENSG00000149554, ENSG00000103479, ENSG00000127564, ENSG00000164611, ENSG0000…	761	124	6879	3.1346382094866687	2.0732240368914745E-9	6.910742990377579E-10	6.669950551688465E-10
KEGG_PATHWAY	hsa03460:Fanconi anemia pathway	22	0.9474590869939706	6.284068425935989E-8	ENSG00000181544, ENSG00000221829, ENSG00000139618, ENSG00000197299, ENSG00000162607, ENSG00000114315, ENSG00000112039, ENSG00000175643, ENSG00000158169, ENSG00000154920, ENSG00000077152, ENSG00000178966, ENSG00000051180, ENSG00000187790, ENSG00000100726, ENSG00000115392, ENSG00000187741, ENSG00000136492, ENSG00000140525, ENSG00000012048, ENSG00000144554, ENSG00000106399	761	53	6879	3.7522128282051916	1.80351143008739E-5	4.508819095609072E-6	4.351717384960672E-6
KEGG_PATHWAY	hsa03430:Mismatch repair	12	0.516795865633075	1.0773137017198435E-5	ENSG00000062822, ENSG00000163918, ENSG00000174371, ENSG00000133119, ENSG00000132646, ENSG00000095002, ENSG00000077514, ENSG00000116062, ENSG00000049541, ENSG00000111445, ENSG00000106399, ENSG00000105486	761	23	6879	4.7162200765583036	0.003087131956942435	6.183780647871901E-4	5.968317907527932E-4
KEGG_PATHWAY	hsa03410:Base excision repair	13	0.5598621877691645	1.1894482859186642E-4	ENSG00000132646, ENSG00000077514, ENSG00000076248, ENSG00000065057, ENSG00000132781, ENSG00000062822, ENSG00000143799, ENSG00000100479, ENSG00000168496, ENSG00000177084, ENSG00000140398, ENSG00000109674, ENSG00000105486	761	33	6879	3.560984350734679	0.03356302906644926	0.005293981579322422	0.005109522290844289
KEGG_PATHWAY	hsa00591:Linoleic acid metabolism	12	0.516795865633075	1.4756743078250654E-4	ENSG00000188089, ENSG00000123739, ENSG00000184381, ENSG00000138308, ENSG00000168970, ENSG00000168907, ENSG00000176485, ENSG00000130649, ENSG00000170890, ENSG00000243708, ENSG00000100078, ENSG00000138115	761	29	6879	3.740450405546241	0.041470536524908286	0.005293981579322422	0.005109522290844289
KEGG_PATHWAY	hsa03440:Homologous recombination	12	0.516795865633075	1.4756743078250654E-4	ENSG00000062822, ENSG00000051180, ENSG00000085999, ENSG00000077514, ENSG00000197275, ENSG00000139618, ENSG00000197299, ENSG00000196584, ENSG00000126215, ENSG00000020922, ENSG00000154920, ENSG00000106399	761	29	6879	3.740450405546241	0.041470536524908286	0.005293981579322422	0.005109522290844289
KEGG_PATHWAY	hsa00240:Pyrimidine metabolism	24	1.03359173126615	5.110413030944969E-4	ENSG00000135318, ENSG00000156136, ENSG00000134326, ENSG00000198056, ENSG00000077514, ENSG00000176890, ENSG00000113356, ENSG00000168393, ENSG00000062822, ENSG00000167325, ENSG00000101868, ENSG00000171848, ENSG00000137054, ENSG00000100479, ENSG00000188641, ENSG00000138185, ENSG00000177084, ENSG00000161980, ENSG00000103202, ENSG00000121851, ENSG00000167900, ENSG00000205309, ENSG00000014138, ENSG0000…	761	101	6879	2.1479814210067523	0.13645247362690227	0.0162965393320134	0.015728715661908407
KEGG_PATHWAY	hsa00590:Arachidonic acid metabolism	17	0.7321274763135228	7.103329450393539E-4	ENSG00000155016, ENSG00000138308, ENSG00000213316, ENSG00000168907, ENSG00000176485, ENSG00000099998, ENSG00000170890, ENSG00000120915, ENSG00000138115, ENSG00000188089, ENSG00000123739, ENSG00000184381, ENSG00000168970, ENSG00000130649, ENSG00000179593, ENSG00000243708, ENSG00000100078	761	61	6879	2.519183128325542	0.18448706510672064	0.020386555522629458	0.0196762225775901
KEGG_PATHWAY	hsa04114:Oocyte meiosis	25	1.0766580534022396	8.634339400927766E-4	ENSG00000148660, ENSG00000112029, ENSG00000156509, ENSG00000066027, ENSG00000134057, ENSG00000170312, ENSG00000158402, ENSG00000157456, ENSG00000169083, ENSG00000175305, ENSG00000155897, ENSG00000117399, ENSG00000166851, ENSG00000169885, ENSG00000105173, ENSG00000087586, ENSG00000127564, ENSG00000164611, ENSG00000135476, ENSG00000150995, ENSG00000145349, ENSG00000169679, ENSG00000164109, ENSG0000…	761	111	6879	2.0359058138295985	0.21957183801788305	0.022210885253901965	0.021436986812999454
KEGG_PATHWAY	hsa00592:alpha-Linolenic acid metabolism	10	0.4306632213608958	9.286781290830089E-4	ENSG00000188089, ENSG00000123739, ENSG00000184381, ENSG00000138308, ENSG00000168970, ENSG00000168907, ENSG00000176485, ENSG00000170890, ENSG00000243708, ENSG00000100078	761	25	6879	3.615768725361366	0.23406231237838393	0.022210885253901965	0.021436986812999454
KEGG_PATHWAY	hsa00230:Purine metabolism	33	1.421188630490956	0.0029137943914500338	ENSG00000077514, ENSG00000197594, ENSG00000178035, ENSG00000128050, ENSG00000113356, ENSG00000100938, ENSG00000113231, ENSG00000155897, ENSG00000062822, ENSG00000167325, ENSG00000115252, ENSG00000184588, ENSG00000177084, ENSG00000161980, ENSG00000205309, ENSG00000128059, ENSG00000135318, ENSG00000156136, ENSG00000198056, ENSG00000152270, ENSG00000156110, ENSG00000113448, ENSG00000178921, ENSG0000…	761	176	6879	1.6948915900131405	0.567200066705885	0.06432761464201228	0.06208623434089687
KEGG_PATHWAY	hsa01100:Metabolic pathways	162	6.976744186046512	0.005261129004856029	ENSG00000106049, ENSG00000272916, ENSG00000077514, ENSG00000153395, ENSG00000152620, ENSG00000133027, ENSG00000062822, ENSG00000116761, ENSG00000083123, ENSG00000167325, ENSG00000100626, ENSG00000164172, ENSG00000005187, ENSG00000165140, ENSG00000138030, ENSG00000123983, ENSG00000177084, ENSG00000161980, ENSG00000156136, ENSG00000140905, ENSG00000198056, ENSG00000185818, ENSG00000092621, ENSG0000…	761	1219	6879	1.2013013402554171	0.7799564980930935	0.10785314459954859	0.1040951953103657
KEGG_PATHWAY	hsa00565:Ether lipid metabolism	12	0.516795865633075	0.008329132999994767	ENSG00000188089, ENSG00000123739, ENSG00000184381, ENSG00000138308, ENSG00000168970, ENSG00000153395, ENSG00000111666, ENSG00000168907, ENSG00000176485, ENSG00000170890, ENSG00000243708, ENSG00000100078	761	45	6879	2.410512483574244	0.9093248583941634	0.15936407806656655	0.1538113227332367
KEGG_PATHWAY	hsa04976:Bile secretion	15	0.6459948320413437	0.017042640873679543	ENSG00000104267, ENSG00000131910, ENSG00000108846, ENSG00000171885, ENSG00000073060, ENSG00000083807, ENSG00000240583, ENSG00000155897, ENSG00000005471, ENSG00000080493, ENSG00000188687, ENSG00000186198, ENSG00000023839, ENSG00000125255, ENSG00000125257	761	69	6879	1.96509169856596	0.9927980065927441	0.3057023706716268	0.2950507201255771
KEGG_PATHWAY	hsa04914:Progesterone-mediated oocyte maturation	17	0.7321274763135228	0.027247765106921645	ENSG00000109339, ENSG00000152270, ENSG00000134057, ENSG00000170312, ENSG00000158402, ENSG00000157456, ENSG00000155897, ENSG00000169679, ENSG00000164045, ENSG00000188130, ENSG00000166851, ENSG00000127955, ENSG00000101224, ENSG00000164109, ENSG00000145386, ENSG00000127564, ENSG00000123374	761	87	6879	1.7663238026190584	0.9996397183895223	0.451567551171711	0.43583349015527506
KEGG_PATHWAY	hsa00280:Valine, leucine and isoleucine degradation	11	0.4737295434969853	0.029894715931228253	ENSG00000106049, ENSG00000083123, ENSG00000119711, ENSG00000143149, ENSG00000078070, ENSG00000128928, ENSG00000134240, ENSG00000196177, ENSG00000120437, ENSG00000112972, ENSG00000105552	761	47	6879	2.1156093605837785	0.9998351777898165	0.451567551171711	0.43583349015527506
KEGG_PATHWAY	hsa03420:Nucleotide excision repair	11	0.4737295434969853	0.029894715931228253	ENSG00000062822, ENSG00000163918, ENSG00000133119, ENSG00000132646, ENSG00000077514, ENSG00000100479, ENSG00000049541, ENSG00000111445, ENSG00000177084, ENSG00000106399, ENSG00000105486	761	47	6879	2.1156093605837785	0.9998351777898165	0.451567551171711	0.43583349015527506
KEGG_PATHWAY	hsa04950:Maturity onset diabetes of the young	7	0.3014642549526271	0.05973672548649921	ENSG00000130675, ENSG00000122859, ENSG00000152804, ENSG00000114315, ENSG00000125798, ENSG00000106331, ENSG00000162992	761	26	6879	2.4336904882239967	0.9999999789816374	0.8572220107312637	0.827353647988014
KEGG_PATHWAY	hsa00982:Drug metabolism - cytochrome P450	13	0.5598621877691645	0.0670895184076015	ENSG00000213366, ENSG00000108602, ENSG00000065621, ENSG00000133433, ENSG00000131781, ENSG00000134201, ENSG00000138115, ENSG00000006534, ENSG00000168765, ENSG00000170899, ENSG00000248144, ENSG00000172955, ENSG00000130649	761	68	6879	1.7281247584447708	0.9999999977916285	0.8752769363096949	0.8447794820828762
KEGG_PATHWAY	hsa00620:Pyruvate metabolism	9	0.3875968992248062	0.06762523295209993	ENSG00000103253, ENSG00000143149, ENSG00000111716, ENSG00000120437, ENSG00000166816, ENSG00000172497, ENSG00000119640, ENSG00000131069, ENSG00000154930	761	40	6879	2.033869908015769	0.9999999981272628	0.8752769363096949	0.8447794820828762
KEGG_PATHWAY	hsa04750:Inflammatory mediator regulation of TRP channels	17	0.7321274763135228	0.07014414472168287	ENSG00000109339, ENSG00000148660, ENSG00000168907, ENSG00000110881, ENSG00000065675, ENSG00000150995, ENSG00000154229, ENSG00000111199, ENSG00000155897, ENSG00000145349, ENSG00000188089, ENSG00000188130, ENSG00000169885, ENSG00000184381, ENSG00000168970, ENSG00000243708, ENSG00000108984	761	98	6879	1.568062967631205	0.9999999991384394	0.8752769363096949	0.8447794820828762
KEGG_PATHWAY	hsa05222:Small cell lung cancer	15	0.6459948320413437	0.08148613929054987	ENSG00000101680, ENSG00000112769, ENSG00000171791, ENSG00000007968, ENSG00000171862, ENSG00000196569, ENSG00000173207, ENSG00000135446, ENSG00000111276, ENSG00000175305, ENSG00000145604, ENSG00000123975, ENSG00000101412, ENSG00000105173, ENSG00000123374	761	85	6879	1.59519208471825	0.9999999999745551	0.9624720704332352	0.928936458223018
KEGG_PATHWAY	hsa00071:Fatty acid degradation	9	0.3875968992248062	0.08556789809300626	ENSG00000248144, ENSG00000143149, ENSG00000172955, ENSG00000197142, ENSG00000196177, ENSG00000120437, ENSG00000123983, ENSG00000105607, ENSG00000167969	761	42	6879	1.937018960015018	0.9999999999929129	0.9624720704332352	0.928936458223018
KEGG_PATHWAY	hsa00072:Synthesis and degradation of ketone bodies	4	0.17226528854435832	0.08923119152370886	ENSG00000134240, ENSG00000120437, ENSG00000112972, ENSG00000161267	761	10	6879	3.615768725361367	0.9999999999977606	0.9624720704332352	0.928936458223018
KEGG_PATHWAY	hsa01130:Biosynthesis of antibiotics	31	1.335055986218777	0.09114799527074818	ENSG00000153574, ENSG00000105655, ENSG00000111716, ENSG00000277196, ENSG00000135069, ENSG00000128050, ENSG00000131069, ENSG00000116761, ENSG00000083123, ENSG00000165140, ENSG00000120437, ENSG00000143891, ENSG00000128059, ENSG00000105552, ENSG00000109576, ENSG00000243989, ENSG00000140905, ENSG00000130988, ENSG00000145020, ENSG00000092621, ENSG00000197444, ENSG00000112972, ENSG00000105607, ENSG0000…	761	212	6879	1.321802246299556	0.9999999999987766	0.9624720704332352	0.928936458223018
KEGG_PATHWAY	hsa00564:Glycerophospholipid metabolism	16	0.6890611541774333	0.09747036706620782	ENSG00000130653, ENSG00000138308, ENSG00000111666, ENSG00000153395, ENSG00000168907, ENSG00000176485, ENSG00000170890, ENSG00000152642, ENSG00000133027, ENSG00000188089, ENSG00000123739, ENSG00000184381, ENSG00000168970, ENSG00000102125, ENSG00000243708, ENSG00000100078	761	95	6879	1.5224289369942596	0.999999999999835	0.9624720704332352	0.928936458223018
KEGG_PATHWAY	hsa05204:Chemical carcinogenesis	14	0.6029285099052542	0.09870583992492057	ENSG00000213366, ENSG00000108602, ENSG00000065621, ENSG00000196502, ENSG00000133433, ENSG00000134201, ENSG00000138115, ENSG00000006534, ENSG00000168765, ENSG00000170899, ENSG00000248144, ENSG00000172955, ENSG00000130649, ENSG00000140465	761	80	6879	1.581898817345598	0.9999999999998886	0.9624720704332352	0.928936458223018
